# A Virtual Nodule Environment (ViNE) for modelling the inter-kingdom metabolic integration during symbiotic nitrogen fixation

**DOI:** 10.1101/765271

**Authors:** George C diCenzo, Michelangelo Tesi, Thomas Pfau, Alessio Mengoni, Marco Fondi

## Abstract

Biological associations are often premised upon metabolic cross-talk between the organisms, with the N_2_-fixing endosymbiotic relationship between rhizobia and leguminous plants being a prime example. Here, we report the *in silico* reconstruction of a metabolic network of a *Medicago truncatula* plant nodulated by the bacterium *Sinorhizobium meliloti*. The nodule tissue of the model contains five spatially distinct developmental zones and encompasses the metabolism of both the plant and the bacterium. Flux balance analysis (FBA) suggested that the majority of the metabolic costs associated with symbiotic nitrogen fixation are directly related to supporting nitrogenase activity, while a minority is related to the formation and maintenance of nodule and bacteroid tissue. Interestingly, FBA simulations suggested there was a non-linear relationship between the rate of N_2_-fixation per gram of nodule and the rate of plant growth; increasing the N_2_-fixation efficiency was associated with diminishing returns in terms of plant growth. Evaluating the metabolic exchange between the symbiotic partners provided support for: i) differentiating bacteroids having access to sugars (e.g., sucrose) as a major carbon source, ii) ammonium being the major nitrogen export product of N_2_-fixing bacteria, and iii) N_2_-fixation being dependent on the transfer of protons from the plant cytoplasm to the bacteria through acidification of the peribacteroid space. Our simulations further suggested that the use of C_4_-dicarboxylates by N_2_-fixing bacteroids may be, in part, a consequence of the low concentration of free oxygen in the nodule limiting the activity of the plant mitochondria. These results demonstrate the power of this integrated model to advance our understanding of the functioning of legume nodules, and its potential for hypothesis generation to guide experimental studies and engineering of symbiotic nitrogen fixation.
