## Supplementary material for "A Virtual Nodule Environment (ViNE) for modelling the inter-kingdom metabolic integration during symbiotic nitrogen fixation": Dataset S2

### Sheet: README
Dataset S2. Comparison of experimental and predicted S. meliloti growth phenotypes.
*Formate alone does not support growth of S. meliloti, but it does support growth when the medium is supplemented with bicarbonate. Addition of both bicarbonate and formate still does not support in silico biomass production by iGD1348. Biomass production by iGD1575 occurs in the presence of formate even in the absence of bicarbonate.

### Sheet: Dataset S1
Compound name	Compound identifier	Experimentally observed growth?	Predicted growth with iGD1575?	Predicted growth with iGD1348?
Pyruvic Acid	cpd00020	YES	YES	YES
L-Glutamic Acid	cpd00023	YES	YES	YES
alpha-D-Glucose	cpd00027	YES	YES	YES
Acetic Acid	cpd00029	YES	YES	YES
L-Alanine	cpd00035	YES	YES	YES
Succinic Acid	cpd00036	YES	YES	YES
L-Aspartic Acid	cpd00041	YES	YES	YES
L-Arginine	cpd00051	YES	YES	YES
L-Glutamine	cpd00053	YES	YES	YES
L-Serine	cpd00054	YES	YES	YES
L-Ornithine	cpd00064	YES	YES	YES
L-tyrosine	cpd00069	YES	YES	YES
Sucrose	cpd00076	YES	YES	YES
D-Fructose	cpd00082	YES	YES	YES
Glycerol	cpd00100	YES	YES	YES
D-Ribose	cpd00105	YES	YES	YES
Fumaric Acid	cpd00106	YES	YES	YES
L-Leucine	cpd00107	YES	YES	YES
D-Galactose	cpd00108	YES	YES	YES
L-Histidine	cpd00119	YES	YES	YES
M-Inositol	cpd00121	YES	YES	YES
N-Acetyl-D-Glucosamine	cpd00122	YES	YES	YES
L-Proline	cpd00129	YES	YES	YES
L-Malic Acid	cpd00130	YES	YES	YES
D-Mannose	cpd00138	YES	YES	YES
Acetoacetic Acid	cpd00142	YES	YES	YES
D-Xylose	cpd00154	YES	YES	YES
Glycogen	cpd00155	YES	YES	YES
L-Valine	cpd00156	YES	YES	YES
D-Cellobiose	cpd00158	YES	YES	YES
L-Lactic Acid	cpd00159	YES	YES	YES
L-Threonine	cpd00161	YES	YES	YES
Maltose	cpd00179	YES	YES	YES
Adenosine	cpd00182	YES	YES	YES
Protocatechuate	cpd00197	YES	YES	YES
alpha-D-lactose	cpd00208	YES	YES	YES
L-Arabinose	cpd00224	YES	YES	YES
Inosine	cpd00246	YES	YES	YES
D-Glucosamine	cpd00276	YES	YES	YES
Gamma-Aminobutyric acid	cpd00281	YES	YES	YES
Malonic Acid	cpd00308	YES	YES	YES
D-Mannitol	cpd00314	YES	YES	YES
L-Isoleucine	cpd00322	YES	YES	YES
Adonitol	cpd00366	YES	YES	YES
D-Raffinose	cpd00382	YES	YES	YES
D-Malic Acid	cpd00386	YES	YES	YES
I-Erythritol	cpd00392	YES	YES	YES
L-Rhamnose	cpd00396	YES	YES	YES
L-Arabitol	cpd00417	YES	YES	YES
D-Sorbitol	cpd00588	YES	YES	YES
D-Tagatose	cpd00589	YES	YES	YES
D-Trehalose	cpd00794	YES	YES	YES
(R)-3-Hydroxybutyric acid	cpd00797	YES	YES	YES
trans-4-hydroxy-L-proline	cpd00851	YES	YES	YES
Stachyose	cpd01133	YES	YES	YES
D-Arabitol	cpd01307	YES	YES	YES
D-galactosamine	cpd01524	YES	YES	YES
cis-4-hydroxy-D-proline	cpd02175	YES	YES	YES
Methyl beta-D-galactoside	cpd02274	YES	YES	YES
D-Melibiose	cpd03198	YES	YES	YES
D-Psicose	cpd03884	YES	YES	YES
Lactulose	cpd04349	YES	YES	YES
Gentiobiose	cpd05158	YES	YES	YES
L-Alanyl-Glycine	cpd11585	YES	YES	YES
Glycyl-L-Proline	cpd11588	YES	YES	YES
Glycyl-L-Aspartic Acid	cpd11589	YES	YES	YES
Glycyl-LGlutamic Acid	cpd11592	YES	YES	YES
Arbutin	cpd03696	YES	NO	YES
L-Asparagine	cpd00132	YES	NO	YES
Uridine	cpd00249	YES	NO	YES
L-Fucose	cpd00751	YES	NO	YES
N-Acetyl-D-Galactosamine	cpd00832	YES	NO	YES
Salicin	cpd01030	YES	NO	YES
Palatinose	cpd01200	YES	NO	YES
Maltotriose	cpd01262	YES	NO	YES
b-Methyl-D-Glucoside	cpd11603	YES	NO	YES
L-Glycerol 1-phosphate	cpd00080	NO	YES	YES
D-Alanine	cpd00117	NO	YES	YES
Thymidine	cpd00184	NO	YES	YES
L-Homoserine	cpd00227	NO	YES	YES
2-Deoxy-D-Ribose	cpd01242	NO	YES	YES
L-Pyroglutamic Acid	cpd01293	NO	YES	YES
L-Lysine	cpd00039	YES	NO	NO
2-Aminoethanol	cpd00162	YES	NO	NO
D-Arabinose	cpd00185	YES	NO	NO
N-Acetyl-D-mannosamine	cpd00492	YES	NO	NO
Trigonelline	cpd00737	YES	NO	NO
Dulcitol	cpd01171	YES	NO	NO
Dextrin	cpd11594	YES	NO	NO
Pectin	cpd11601	YES	NO	NO
Laminarin	cpd11748	YES	NO	NO
Glycine	cpd00033	NO	YES	NO
Formic Acid	cpd00047	NO*	YES*	NO*
alpha-Ketoglutaric acid	cpd00024	NO	NO	NO
Glyoxylic Acid	cpd00040	NO	NO	NO
L-Methionine	cpd00060	NO	NO	NO
L-Phenylalanine	cpd00066	NO	NO	NO
D-Fructose-6-Phosphate	cpd00072	NO	NO	NO
D-Glucose-6-Phosphate	cpd00079	NO	NO	NO
D-Glucose-1-Phosphate	cpd00089	NO	NO	NO
alpha-Ketobutyrate	cpd00094	NO	NO	NO
Putrescine	cpd00118	NO	NO	NO
4-Hydroxy Benzoic Acid	cpd00136	NO	NO	NO
Citric Acid	cpd00137	NO	NO	NO
Glycolic Acid	cpd00139	NO	NO	NO
Propionic Acid	cpd00141	NO	NO	NO
Dihydroxy Acetone	cpd00157	NO	NO	NO
D-Glucuronic Acid	cpd00164	NO	NO	NO
Oxalic Acid	cpd00180	NO	NO	NO
Butyric Acid	cpd00211	NO	NO	NO
L-Sorbose	cpd00212	NO	NO	NO
D-Gluconic Acid	cpd00222	NO	NO	NO
N-Acetyl-Neuraminic Acid	cpd00232	NO	NO	NO
Quinic Acid	cpd00248	NO	NO	NO
L-Carnitine	cpd00266	NO	NO	NO
D-Galacturonic Acid	cpd00280	NO	NO	NO
Xylitol	cpd00306	NO	NO	NO
D-Aspartic Acid	cpd00320	NO	NO	NO
5-Aminovaleric acid	cpd00339	NO	NO	NO
3-Hydroxy 2-Butanone	cpd00361	NO	NO	NO
Tyramine	cpd00374	NO	NO	NO
Itaconic Acid	cpd00380	NO	NO	NO
M-Tartaric Acid	cpd00432	NO	NO	NO
2-Deoxy Adenosine	cpd00438	NO	NO	NO
12-Propanediol	cpd00453	NO	NO	NO
N-Acetyl-LGlutamic Acid	cpd00477	NO	NO	NO
p-Hydroxy Phenyl Acetic Acid	cpd00489	NO	NO	NO
D-Serine	cpd00550	NO	NO	NO
2-Hydroxy Benzoic Acid	cpd00599	NO	NO	NO
Citramalic Acid	cpd00607	NO	NO	NO
D-Saccharic Acid	cpd00609	NO	NO	NO
D-Threonine	cpd00611	NO	NO	NO
D-Tartaric Acid	cpd00666	NO	NO	NO
4-Hydroxybutyric acid	cpd00728	NO	NO	NO
D-Fucose	cpd00750	NO	NO	NO
D-Allose	cpd01055	NO	NO	NO
L-Lyxose	cpd01067	NO	NO	NO
Capric Acid	cpd01107	NO	NO	NO
Caproic Acid	cpd01113	NO	NO	NO
Mucic Acid	cpd01246	NO	NO	NO
Oxalomalic Acid	cpd01363	NO	NO	NO
Citraconic Acid	cpd01502	NO	NO	NO
Sec-Butylamine	cpd01799	NO	NO	NO
gamma-D-Galactonolactone	cpd02143	NO	NO	NO
D-Glucosaminic Acid	cpd02351	NO	NO	NO
D,L-Octopamine	cpd02599	NO	NO	NO
Phenylethylamine	cpd03161	NO	NO	NO
2-Hydroxybutyric acid	cpd03561	NO	NO	NO
Acetamide	cpd03734	NO	NO	NO
a-Keto-Valeric Acid	cpd03737	NO	NO	NO
D-Melezitose	cpd05161	NO	NO	NO
Sebacic Acid	cpd05192	NO	NO	NO
Amygdalin	cpd05240	NO	NO	NO
Lactitol	cpd09457	NO	NO	NO
D-Carnitine	cpd10719	NO	NO	NO
Inulin	cpd11602	NO	NO	NO
Mannan	cpd11685	NO	NO	NO
Chondroitin Sulfate C	cpd11717	NO	NO	NO
Gelatin	cpd11879	NO	NO	NO
Tween 20	cpd13391	NO	NO	NO
Tween 80	cpd13392	NO	NO	NO
a-Methyl-D-Glucoside	cpd16821	NO	NO	NO
