## Supplementary material for "A Virtual Nodule Environment (ViNE) for modelling the inter-kingdom metabolic integration during symbiotic nitrogen fixation": Dataset S3

### Sheet: README
Dataset S3. Overall gene deletion analysis. This file contains the results of a single gene deletion analysis, where every S. meliloti and M. truncatula gene was individually deleted from ViNE and the effects on biomass production simulated using FBA. For each gene, the gene was removed from all nodule zones or tissue. For instance, if a gene was found in zone IId and zone IIp, then: i) the gene …

### Sheet: Sinorhizobium genes
Gene	Symbiosis
sma0104	1
sma0105	1
sma0106	1
sma0108	1
sma0110	1
sma0149	1
sma0151	0
sma0670	1
sma0680	1
sma0697	0
sma0751	1
sma0752	1
sma0753	1
sma0765	1
sma0766	1
sma0767	1
sma0769	1
sma0771	1
sma0772	1
sma0811	1
sma0814	0
sma0819	0
sma0822	0
sma0825	0
sma0827	0
sma0829	0
sma0851	1
sma0852	1
sma0853	1
sma0863	1
sma0864	1
sma0866	1
sma0868	1
sma0869	1
sma0873	0
sma1115	0
sma1191	1
sma1210	0
sma1211	0
sma1213	1
sma1214	1
sma1216	1
sma1220	1
sma1328	1
sma1495	0
sma1668	0
sma2145	0
sma2379	0
smb20070	1
smb20135	0
smb20197	0
smb20198	0
smb20201	0
smb20307	0
smb20333	1
smb20416	1
smb20458	0
smb20510	1
smb20573	0
smb20590	0
smb20611	0
smb20652	1
smb20745	1
smb20767	0
smb20809	1
smb20941	0
smb20942	0
smb20943	0
smb20944	0
smb20946	0
smb20948	0
smb20949	0
smb20950	0
smb20954	0
smb20955	1
smb20956	0
smb20957	0
smb20958	0
smb20959	0
smb20961	0
smb20992	1
smb20995	0
smb21002	0
smb21009	0
smb21081	0
smb21082	0
smb21119	1
smb21184	0.9
smb21192	1
smb21223	1
smb21224	1
smb21300	1
smb21324	0
smb21327	0
smb21428	0
smb21430	0
smb21532	0.9
smb21570	1
smb21690	0
smc00005	0
smc00006	1
smc00007	0
smc00008	0
smc00009	0
smc00010	0
smc00012	0
smc00013	0
smc00016	0
smc00018	1
smc00025	0
smc00051	0
smc00052	0
smc00053	0
smc00054	0
smc00055	0
smc00056	0
smc00057	0
smc00069	0
smc00078	1
smc00085	0
smc00149	0
smc00152	0
smc00154	0
smc00155	0
smc00161	0
smc00166	0
smc00169	1
smc00180	0
smc00187	0
smc00188	0
smc00189	0
smc00231	0
smc00232	0
smc00235	0
smc00236	0
smc00247	0
smc00248	0
smc00290	1
smc00294	1
smc00296	0
smc00316	0
smc00323	0
smc00326	0
smc00327	0
smc00328	0
smc00333	0
smc00334	0
smc00335	0
smc00349	0
smc00357	0
smc00362	0
smc00363	0
smc00364	0
smc00365	0
smc00366	0
smc00394	0
smc00408	0
smc00412	0
smc00414	0
smc00415	0
smc00419	0
smc00427	0
smc00450	0
smc00462	0
smc00463	0
smc00465	0
smc00475	0
smc00480	0
smc00483	0
smc00485	0
smc00488	0
smc00493	0
smc00494	0
smc00495	0
smc00508	0
smc00511	0
smc00526	0
smc00529	0
smc00551	0
smc00552	0
smc00554	0
smc00557	0
smc00561	0
smc00565	0
smc00567	0
smc00568	0
smc00571	0
smc00572	0
smc00573	0
smc00574	0
smc00577	0
smc00579	0
smc00580	0
smc00586	0
smc00595	0
smc00601	0
smc00614	0
smc00615	0
smc00617	0
smc00618	0
smc00637	0
smc00640	0.99
smc00641	1
smc00643	0
smc00654	0
smc00682	1
smc00690	1
smc00695	0
smc00696	0
smc00700	0
smc00701	0
smc00704	0
smc00710	1
smc00711	1
smc00714	0
smc00723	0
smc00725	0
smc00768	0
smc00777	1
smc00781	0
smc00786	0
smc00787	0
smc00788	0
smc00789	0
smc00790	0
smc00797	0
smc00811	0
smc00815	0
smc00819	0
smc00825	0
smc00827	1
smc00832	0
smc00833	0
smc00851	0
smc00855	0
smc00860	0
smc00862	0
smc00867	1
smc00868	0
smc00869	0
smc00870	0
smc00871	0
smc00872	0
smc00873	0
smc00874	0
smc00892	0
smc00894	0
smc00908	0
smc00909	0
smc00917	1
smc00918	1
smc00919	0
smc00922	1
smc00926	0
smc00945	1
smc00948	1
smc00962	0
smc00963	0
smc00964	0
smc00972	0
smc00985	0
smc00988	0
smc00993	0
smc01004	1
smc01005	0
smc01006	0
smc01010	0
smc01018	0
smc01023	0
smc01025	0
smc01026	0
smc01027	0
smc01028	0
smc01030	0
smc01031	0
smc01032	0
smc01035	0
smc01040	0
smc01047	0
smc01053	0
smc01096	0
smc01100	0
smc01101	0
smc01109	0
smc01116	0
smc01121	0
smc01123	0
smc01126	0
smc01127	0
smc01142	0
smc01152	0
smc01155	0
smc01156	0
smc01161	0
smc01167	0
smc01169	0
smc01174	1
smc01189	0
smc01190	0
smc01192	0
smc01209	0
smc01218	1
smc01219	0
smc01220	0
smc01221	0
smc01222	0
smc01224	0
smc01231	0
smc01233	0
smc01237	0
smc01256	1
smc01261	1
smc01283	0
smc01285	0
smc01286	0
smc01287	0
smc01288	0
smc01290	0
smc01291	0
smc01292	0
smc01293	0
smc01294	0
smc01295	0
smc01296	0
smc01297	0
smc01298	0
smc01299	0
smc01300	0
smc01301	0
smc01302	0
smc01303	0
smc01304	0
smc01305	0
smc01306	0
smc01307	0
smc01308	0
smc01309	0
smc01310	0
smc01311	1
smc01312	0
smc01313	0
smc01314	0
smc01316	0
smc01317	0
smc01318	0
smc01319	0
smc01320	0
smc01321	0
smc01322	0
smc01326	1
smc01331	0
smc01333	0
smc01334	0
smc01343	0
smc01344	1
smc01345	1
smc01350	0
smc01352	0
smc01353	0
smc01360	0
smc01361	0
smc01362	0
smc01364	0
smc01369	0
smc01375	0
smc01407	0
smc01425	1
smc01430	0
smc01431	0
smc01442	0
smc01444	0
smc01455	1
smc01471	0
smc01494	1
smc01510	0
smc01511	0
smc01531	1
smc01532	1
smc01534	0
smc01563	0
smc01564	0
smc01565	0
smc01567	0
smc01578	0
smc01607	1
smc01609	0
smc01611	0
smc01614	0
smc01642	0
smc01643	0
smc01644	0
smc01645	0
smc01652	0
smc01653	0
smc01654	0
smc01655	0
smc01657	0
smc01658	0
smc01659	0
smc01720	0
smc01722	0
smc01726	1
smc01732	0
smc01756	0
smc01761	0
smc01766	0
smc01770	0
smc01772	0
smc01773	0
smc01777	1
smc01778	0
smc01780	1
smc01784	0
smc01785	0
smc01800	0
smc01801	1
smc01803	0
smc01804	0
smc01823	0
smc01825	0
smc01826	0
smc01827	0
smc01843	0
smc01852	0
smc01860	0
smc01861	0
smc01862	0
smc01863	0
smc01864	0
smc01865	0
smc01866	0
smc01867	0
smc01868	0
smc01871	0
smc01872	0
smc01873	0
smc01874	0
smc01875	0
smc01878	0
smc01880	0
smc01881	0
smc01912	0.4
smc01913	0.4
smc01914	0.4
smc01915	0.4
smc01917	0.4
smc01918	0.4
smc01920	0.4
smc01921	0.4
smc01922	0.4
smc01923	0.4
smc01924	0.4
smc01925	0.4
smc01926	0.4
smc01927	0.4
smc01928	0
smc01934	0
smc01946	1
smc01948	1
smc01949	1
smc01950	1
smc01951	1
smc01952	1
smc02038	0
smc02055	0
smc02063	0
smc02064	0
smc02073	0
smc02074	1
smc02076	0
smc02080	0
smc02087	0
smc02089	0
smc02090	0
smc02091	0
smc02092	0
smc02093	0
smc02096	0
smc02097	0
smc02098	0
smc02099	0
smc02100	0
smc02101	0
smc02111	1
smc02113	1
smc02117	0
smc02118	0
smc02119	0
smc02120	0
smc02121	0
smc02122	1
smc02124	0
smc02137	0
smc02138	1
smc02141	0
smc02142	0
smc02143	0
smc02144	0
smc02145	0
smc02146	0
smc02163	0
smc02164	0
smc02165	0
smc02166	0
smc02181	0
smc02218	1
smc02224	0
smc02245	0
smc02268	0
smc02276	0
smc02305	0
smc02307	1
smc02310	0
smc02327	1
smc02361	0
smc02362	0
smc02363	0
smc02364	0
smc02386	0
smc02393	1
smc02404	0
smc02405	0
smc02408	0
smc02436	0
smc02438	0
smc02440	0
smc02450	1
smc02463	0
smc02464	0
smc02465	0
smc02466	0
smc02479	0
smc02480	0
smc02481	0
smc02482	0
smc02483	0
smc02487	0
smc02490	0
smc02495	0
smc02496	0
smc02498	0
smc02499	0
smc02500	0
smc02501	0
smc02502	0
smc02506	0
smc02507	0
smc02508	0
smc02509	0
smc02520	0
smc02551	0
smc02562	1
smc02567	0
smc02568	1
smc02569	1
smc02570	1
smc02572	1
smc02574	1
smc02598	0
smc02599	0
smc02601	0
smc02640	0
smc02641	0
smc02651	0
smc02652	0
smc02654	0
smc02677	0
smc02686	0
smc02692	0
smc02700	0
smc02725	0
smc02728	0
smc02736	1
smc02755	0
smc02761	0
smc02763	0
smc02764	1
smc02765	0
smc02766	0
smc02767	0
smc02782	0
smc02789	0
smc02790	0
smc02791	0
smc02792	0
smc02794	0
smc02796	0
smc02800	0
smc02801	0
smc02802	0
smc02804	0
smc02834	1
smc02835	0
smc02837	0
smc02838	1
smc02850	0
smc02857	0
smc02861	0
smc02862	0
smc02869	0
smc02871	0
smc02872	0
smc02873	0
smc02875	0
smc02877	0
smc02878	0
smc02896	0
smc02898	0
smc02905	0
smc02912	0
smc02914	0
smc02983	1
smc03059	0
smc03061	0
smc03062	0
smc03063	0
smc03064	0
smc03065	0
smc03069	0
smc03070	0
smc03091	0
smc03104	0
smc03105	0
smc03108	0
smc03111	0
smc03112	0
smc03153	1
smc03172	0
smc03173	0
smc03187	0
smc03188	0
smc03189	0
smc03190	0
smc03191	0
smc03192	0
smc03193	0
smc03194	0
smc03196	0
smc03197	0
smc03198	0
smc03229	0
smc03231	0
smc03232	0
smc03243	0
smc03252	1
smc03770	0
smc03772	0
smc03775	0
smc03777	1
smc03778	0
smc03793	0.89
smc03804	0
smc03807	0
smc03826	0
smc03846	0
smc03847	0
smc03848	0
smc03849	0
smc03850	0
smc03851	0
smc03856	0
smc03858	0.99
smc03859	0
smc03860	0
smc03861	0
smc03863	0
smc03867	0
smc03869	0
smc03870	1
smc03871	0
smc03878	0
smc03879	0
smc03881	0
smc03884	0
smc03888	0
smc03895	1
smc03922	1
smc03923	1
smc03924	1
smc03925	0
smc03934	0
smc03938	0.56
smc03939	0.56
smc03950	0.56
smc03961	0
smc03963	0
smc03978	0
smc03979	0
smc03981	0
smc03983	0
smc03990	0
smc04001	0
smc04002	0
smc04003	0
smc04005	0
smc04013	0
smc04014	0
smc04018	0
smc04019	0
smc04023	0
smc04026	0
smc04028	0
smc04029	1
smc04042	1
smc04045	0
smc04081	0
smc04083	0
smc04084	0
smc04085	0
smc04088	0
smc04093	0
smc04119	0
smc04121	1
smc04123	0
smc04124	0
smc04167	0
smc04213	0
smc04214	0
smc04215	0
smc04243	0
smc04244	0
smc04245	0
smc04262	0
smc04263	0
smc04268	0
smc04270	0
smc04273	0
smc04275	0
smc04277	1
smc04278	0
smc04279	0
smc04281	0
smc04282	0
smc04284	0
smc04302	0
smc04303	0
smc04304	0
smc04305	0
smc04309	0
smc04346	0
smc04406	0
smc04410	0
smc04434	0
smc04452	1
smc04459	0
smc04460	0

### Sheet: Medicago genes
Gene	Symbiosis	Ammonium
Medtr2g021500.1	0	0
Medtr6g008180.1	1	1
Medtr7g037970.1	0	1
Medtr7g069400.1	0	0
MtrunA17CPg0492271	1	1
MtrunA17CPg0492431	1	1
MtrunA17CPg0492851	1	1
MtrunA17CPg0492881	1	1
MtrunA17CPg0492891	1	1
MtrunA17CPg0493341	1	1
MtrunA17Chr0c01g0489521	1	1
MtrunA17Chr1R0193770	1	1
MtrunA17Chr1R0197520	1	1
MtrunA17Chr1R0221260	1	1
MtrunA17Chr1R0224700	1	1
MtrunA17Chr1R0284400	1	1
MtrunA17Chr1R0286460	1	1
MtrunA17Chr1g0146321	0	0
MtrunA17Chr1g0146431	0	1.01
MtrunA17Chr1g0146441	1	1
MtrunA17Chr1g0146451	1	1
MtrunA17Chr1g0146461	1	1
MtrunA17Chr1g0146811	1	1
MtrunA17Chr1g0147841	1	1
MtrunA17Chr1g0148101	1	1
MtrunA17Chr1g0149371	0	0
MtrunA17Chr1g0149721	1	1
MtrunA17Chr1g0149961	1	1
MtrunA17Chr1g0150061	1	1
MtrunA17Chr1g0150111	0	1
MtrunA17Chr1g0150241	0	1
MtrunA17Chr1g0151391	0	0
MtrunA17Chr1g0151501	0	1.01
MtrunA17Chr1g0152931	1	1
MtrunA17Chr1g0153231	1	1
MtrunA17Chr1g0153391	1	1
MtrunA17Chr1g0153411	1	1
MtrunA17Chr1g0153421	1	1
MtrunA17Chr1g0153651	1	1
MtrunA17Chr1g0155231	1	1
MtrunA17Chr1g0155401	1	1
MtrunA17Chr1g0156541	1	1
MtrunA17Chr1g0156571	0	1
MtrunA17Chr1g0157251	1	1
MtrunA17Chr1g0157401	1	1
MtrunA17Chr1g0157841	1	1
MtrunA17Chr1g0157851	1	1
MtrunA17Chr1g0158811	1	1
MtrunA17Chr1g0158821	1	1
MtrunA17Chr1g0159321	1	1
MtrunA17Chr1g0159811	1	1
MtrunA17Chr1g0159921	0	0
MtrunA17Chr1g0160301	1	1
MtrunA17Chr1g0160931	1	1
MtrunA17Chr1g0161531	1	1
MtrunA17Chr1g0162011	0	1
MtrunA17Chr1g0162751	1	1
MtrunA17Chr1g0163441	1	1
MtrunA17Chr1g0163601	1	1
MtrunA17Chr1g0163611	1	1
MtrunA17Chr1g0163621	1	1
MtrunA17Chr1g0165441	1	1
MtrunA17Chr1g0165631	0	1
MtrunA17Chr1g0166351	1	1
MtrunA17Chr1g0167651	1	1
MtrunA17Chr1g0168711	1	1
MtrunA17Chr1g0170411	1	1
MtrunA17Chr1g0171221	0	1
MtrunA17Chr1g0171471	1	1
MtrunA17Chr1g0171721	0	0.2
MtrunA17Chr1g0171921	1	1
MtrunA17Chr1g0173181	0	1.01
MtrunA17Chr1g0173201	0	1
MtrunA17Chr1g0173211	0	1
MtrunA17Chr1g0173521	1	1
MtrunA17Chr1g0173531	1	1
MtrunA17Chr1g0173651	1	1
MtrunA17Chr1g0174761	1	1
MtrunA17Chr1g0176471	1	1
MtrunA17Chr1g0177201	1	1
MtrunA17Chr1g0177321	1	1
MtrunA17Chr1g0177811	0	1
MtrunA17Chr1g0177821	1	1
MtrunA17Chr1g0178541	1	1
MtrunA17Chr1g0178601	1	1
MtrunA17Chr1g0179021	1	1
MtrunA17Chr1g0179211	1	1
MtrunA17Chr1g0179531	1	1
MtrunA17Chr1g0179541	0.93	1
MtrunA17Chr1g0179661	0	1
MtrunA17Chr1g0179971	1	1
MtrunA17Chr1g0180001	1	1
MtrunA17Chr1g0180131	1	1
MtrunA17Chr1g0180151	1	1
MtrunA17Chr1g0180191	1	1
MtrunA17Chr1g0180261	1	1
MtrunA17Chr1g0180331	1	1
MtrunA17Chr1g0180371	1	1
MtrunA17Chr1g0180491	0	1
MtrunA17Chr1g0180541	1	1
MtrunA17Chr1g0180551	1	1
MtrunA17Chr1g0181071	0	1
MtrunA17Chr1g0181081	1	1
MtrunA17Chr1g0181151	0	0
MtrunA17Chr1g0181701	1	1
MtrunA17Chr1g0181801	1	1
MtrunA17Chr1g0182331	1	1
MtrunA17Chr1g0183021	1	1
MtrunA17Chr1g0183091	1	1
MtrunA17Chr1g0183131	1	1
MtrunA17Chr1g0183241	1	1
MtrunA17Chr1g0183381	1	1
MtrunA17Chr1g0183491	1	1
MtrunA17Chr1g0183661	1	1
MtrunA17Chr1g0184491	1	1
MtrunA17Chr1g0184621	1	1
MtrunA17Chr1g0184771	1	1
MtrunA17Chr1g0185171	1	1
MtrunA17Chr1g0186031	1	1
MtrunA17Chr1g0186071	1	1
MtrunA17Chr1g0186091	1	1
MtrunA17Chr1g0186271	1	1
MtrunA17Chr1g0186381	1	1
MtrunA17Chr1g0187301	1	1
MtrunA17Chr1g0187311	1	1
MtrunA17Chr1g0187391	1	1
MtrunA17Chr1g0187751	1	1
MtrunA17Chr1g0188101	1	1
MtrunA17Chr1g0189071	1	1
MtrunA17Chr1g0190391	1	1
MtrunA17Chr1g0190501	0	0
MtrunA17Chr1g0190941	0	0
MtrunA17Chr1g0190991	1	1
MtrunA17Chr1g0191041	1	1
MtrunA17Chr1g0191051	1	1
MtrunA17Chr1g0191071	1	1
MtrunA17Chr1g0191081	1	1
MtrunA17Chr1g0191561	1	1
MtrunA17Chr1g0191751	1	1
MtrunA17Chr1g0191801	0	1
MtrunA17Chr1g0192181	1	1
MtrunA17Chr1g0192401	1	1
MtrunA17Chr1g0193031	1	1
MtrunA17Chr1g0193431	1	1
MtrunA17Chr1g0193721	1	1
MtrunA17Chr1g0193851	1	1
MtrunA17Chr1g0194371	1	1
MtrunA17Chr1g0195001	1	1
MtrunA17Chr1g0195131	0	1
MtrunA17Chr1g0195541	1	1
MtrunA17Chr1g0195781	1	1
MtrunA17Chr1g0196891	1	1
MtrunA17Chr1g0196981	1	1
MtrunA17Chr1g0197371	1	1
MtrunA17Chr1g0197471	1	1
MtrunA17Chr1g0197911	1	1
MtrunA17Chr1g0198011	0	1
MtrunA17Chr1g0198061	1	1
MtrunA17Chr1g0198911	1	1
MtrunA17Chr1g0198921	1	1
MtrunA17Chr1g0199221	1	1
MtrunA17Chr1g0199551	1	1
MtrunA17Chr1g0199821	0	0
MtrunA17Chr1g0199841	1	1
MtrunA17Chr1g0199851	1	1
MtrunA17Chr1g0200191	0	1
MtrunA17Chr1g0201161	1	1
MtrunA17Chr1g0201171	1	1.01
MtrunA17Chr1g0201341	0	1
MtrunA17Chr1g0201731	1	1
MtrunA17Chr1g0202071	0	1
MtrunA17Chr1g0202291	1	1
MtrunA17Chr1g0202821	1	1
MtrunA17Chr1g0203761	1	1
MtrunA17Chr1g0203871	0	1
MtrunA17Chr1g0203961	1	1
MtrunA17Chr1g0203971	1	1
MtrunA17Chr1g0204101	1	1
MtrunA17Chr1g0204131	1	1
MtrunA17Chr1g0204141	1	1
MtrunA17Chr1g0204151	1	1
MtrunA17Chr1g0204511	0	1
MtrunA17Chr1g0204611	1	1
MtrunA17Chr1g0204751	0	1
MtrunA17Chr1g0204801	1	1
MtrunA17Chr1g0205381	1	1
MtrunA17Chr1g0205441	1	1
MtrunA17Chr1g0205711	0	1
MtrunA17Chr1g0206061	0	1
MtrunA17Chr1g0206731	1	1
MtrunA17Chr1g0206791	1	1
MtrunA17Chr1g0206941	0	1
MtrunA17Chr1g0207801	0	1
MtrunA17Chr1g0208141	0	1
MtrunA17Chr1g0208381	1	1
MtrunA17Chr1g0208941	1	1
MtrunA17Chr1g0208961	1	1
MtrunA17Chr1g0208981	1	1
MtrunA17Chr1g0209251	1	1
MtrunA17Chr1g0209571	0	1
MtrunA17Chr1g0209631	0	0
MtrunA17Chr1g0209911	1	1
MtrunA17Chr1g0210091	0	0
MtrunA17Chr1g0210971	1	1
MtrunA17Chr1g0211491	1	1
MtrunA17Chr1g0211991	0	1
MtrunA17Chr1g0212481	1	1
MtrunA17Chr1g0212551	1	1
MtrunA17Chr1g0213131	1	1
MtrunA17Chr1g0213141	1	1
MtrunA17Chr1g0213271	0	1
MtrunA17Chr1g0213291	0	0
MtrunA17Chr1g0213481	0	1
MtrunA17Chr2R0008920	1	1
MtrunA17Chr2R0075330	1	1
MtrunA17Chr2R0100000	1	1
MtrunA17Chr2R0196390	1	1
MtrunA17Chr2g0276741	1	1
MtrunA17Chr2g0277331	1	1
MtrunA17Chr2g0277511	0	1.01
MtrunA17Chr2g0277581	1	1
MtrunA17Chr2g0277631	0	1
MtrunA17Chr2g0278581	1	1
MtrunA17Chr2g0278911	1	1
MtrunA17Chr2g0279321	1	1
MtrunA17Chr2g0279461	1	1
MtrunA17Chr2g0279471	1	1
MtrunA17Chr2g0279581	1	1
MtrunA17Chr2g0279701	0	1
MtrunA17Chr2g0280151	1	1
MtrunA17Chr2g0280231	1	1
MtrunA17Chr2g0281181	1	1
MtrunA17Chr2g0281281	1	1
MtrunA17Chr2g0281301	1	1
MtrunA17Chr2g0281881	1	1
MtrunA17Chr2g0281901	1	1
MtrunA17Chr2g0282181	1	1
MtrunA17Chr2g0282191	1	1
MtrunA17Chr2g0282731	1	1
MtrunA17Chr2g0283151	0	0
MtrunA17Chr2g0283351	1	1
MtrunA17Chr2g0284211	1	1
MtrunA17Chr2g0284561	1	1
MtrunA17Chr2g0285171	1	1
MtrunA17Chr2g0286431	1	1
MtrunA17Chr2g0286641	1	1
MtrunA17Chr2g0287181	1	1
MtrunA17Chr2g0287191	1	1
MtrunA17Chr2g0287201	1	1
MtrunA17Chr2g0287211	1	1
MtrunA17Chr2g0287261	0	1
MtrunA17Chr2g0287501	1	1
MtrunA17Chr2g0287881	1	1
MtrunA17Chr2g0288461	1	1
MtrunA17Chr2g0288581	1	1
MtrunA17Chr2g0289271	1	1
MtrunA17Chr2g0289791	0	1
MtrunA17Chr2g0290121	0	1
MtrunA17Chr2g0290681	1	1
MtrunA17Chr2g0290701	1	1
MtrunA17Chr2g0291481	1	1
MtrunA17Chr2g0292421	1	1
MtrunA17Chr2g0292691	0	0
MtrunA17Chr2g0293521	1	1
MtrunA17Chr2g0293571	0	0
MtrunA17Chr2g0294381	1	1
MtrunA17Chr2g0295411	1	1
MtrunA17Chr2g0295941	1	1
MtrunA17Chr2g0296991	1	1
MtrunA17Chr2g0298001	0	1
MtrunA17Chr2g0299771	1	1
MtrunA17Chr2g0300801	1	1.01
MtrunA17Chr2g0300881	0	1
MtrunA17Chr2g0301511	1	1
MtrunA17Chr2g0302351	1	1
MtrunA17Chr2g0305051	1	1
MtrunA17Chr2g0306101	1	1
MtrunA17Chr2g0306391	1	1
MtrunA17Chr2g0306891	1	1
MtrunA17Chr2g0307191	1	1
MtrunA17Chr2g0307631	1	1
MtrunA17Chr2g0307671	1	1
MtrunA17Chr2g0308711	1	1
MtrunA17Chr2g0308861	0	0
MtrunA17Chr2g0308881	1	1
MtrunA17Chr2g0309341	0	1
MtrunA17Chr2g0309401	1	1
MtrunA17Chr2g0309471	1	1
MtrunA17Chr2g0310091	1	1
MtrunA17Chr2g0310201	1	1
MtrunA17Chr2g0310421	1	1
MtrunA17Chr2g0310601	1	1
MtrunA17Chr2g0310611	1	1
MtrunA17Chr2g0310621	1	1
MtrunA17Chr2g0313601	1	1
MtrunA17Chr2g0314271	1	1
MtrunA17Chr2g0314621	1	1
MtrunA17Chr2g0314661	1	1
MtrunA17Chr2g0315761	1	1
MtrunA17Chr2g0315891	0	1
MtrunA17Chr2g0317301	0	1
MtrunA17Chr2g0317601	0	1
MtrunA17Chr2g0317901	0	1
MtrunA17Chr2g0317921	1	1
MtrunA17Chr2g0322461	1	1
MtrunA17Chr2g0322641	0	1
MtrunA17Chr2g0322821	1	1
MtrunA17Chr2g0323051	1	1
MtrunA17Chr2g0323281	0	0
MtrunA17Chr2g0324411	1	1
MtrunA17Chr2g0324791	1	1
MtrunA17Chr2g0325301	1	1
MtrunA17Chr2g0325541	1	1
MtrunA17Chr2g0325821	1	1
MtrunA17Chr2g0326031	0	1
MtrunA17Chr2g0326561	0	0
MtrunA17Chr2g0326921	1	1
MtrunA17Chr2g0327141	1	1
MtrunA17Chr2g0327341	1	1
MtrunA17Chr2g0327981	0	1
MtrunA17Chr2g0328161	1	1
MtrunA17Chr2g0329451	1	1
MtrunA17Chr2g0329831	1	1
MtrunA17Chr2g0330511	1	1
MtrunA17Chr2g0330871	1	1
MtrunA17Chr2g0331051	1	1
MtrunA17Chr2g0331641	1	1
MtrunA17Chr2g0332621	1	1
MtrunA17Chr2g0333281	1	1
MtrunA17Chr2g0333571	0	0
MtrunA17Chr2g0333781	1	1
MtrunA17Chr2g0334001	1	1
MtrunA17Chr2g0334131	1	1
MtrunA17Chr3R0074820	1	1
MtrunA17Chr3R0161290	1	1
MtrunA17Chr3R0174380	1	1
MtrunA17Chr3R0204860	1	1
MtrunA17Chr3R0232140	1	1
MtrunA17Chr3R0240800	1	1
MtrunA17Chr3R0251170	1	1
MtrunA17Chr3R0289460	1	1
MtrunA17Chr3g0077511	1	1
MtrunA17Chr3g0077771	1	1
MtrunA17Chr3g0078251	1	1
MtrunA17Chr3g0078261	1	1
MtrunA17Chr3g0078671	1	1
MtrunA17Chr3g0078751	1	1
MtrunA17Chr3g0079281	1	1
MtrunA17Chr3g0079551	1	1
MtrunA17Chr3g0079561	1	1
MtrunA17Chr3g0079701	1	1
MtrunA17Chr3g0079881	1	1
MtrunA17Chr3g0079901	1	1
MtrunA17Chr3g0080991	1	1
MtrunA17Chr3g0081851	0	1
MtrunA17Chr3g0082411	1	1
MtrunA17Chr3g0083561	0	0
MtrunA17Chr3g0084161	1	1
MtrunA17Chr3g0084201	1	1
MtrunA17Chr3g0084221	1	1
MtrunA17Chr3g0086841	0	0.99
MtrunA17Chr3g0087501	1	1
MtrunA17Chr3g0088821	1	1
MtrunA17Chr3g0091091	1	1
MtrunA17Chr3g0091341	1	1
MtrunA17Chr3g0091611	1	1
MtrunA17Chr3g0093871	1	1
MtrunA17Chr3g0095051	1	1
MtrunA17Chr3g0095111	0	1
MtrunA17Chr3g0095661	1	1
MtrunA17Chr3g0095731	1	1
MtrunA17Chr3g0095791	0	1
MtrunA17Chr3g0096241	1	1
MtrunA17Chr3g0096421	1	1
MtrunA17Chr3g0096431	1	1
MtrunA17Chr3g0097941	0	1
MtrunA17Chr3g0098621	1	1
MtrunA17Chr3g0099401	0	0
MtrunA17Chr3g0099501	1	1
MtrunA17Chr3g0099611	1	1
MtrunA17Chr3g0099781	0	1.01
MtrunA17Chr3g0101491	1	1
MtrunA17Chr3g0101981	0	1
MtrunA17Chr3g0102411	1	1
MtrunA17Chr3g0102531	1	1
MtrunA17Chr3g0102541	1	1
MtrunA17Chr3g0103771	1	1
MtrunA17Chr3g0104221	0	1
MtrunA17Chr3g0104251	1	1
MtrunA17Chr3g0104281	1	1
MtrunA17Chr3g0105191	1	1
MtrunA17Chr3g0105311	1	1
MtrunA17Chr3g0106261	0	0
MtrunA17Chr3g0106781	1	1
MtrunA17Chr3g0106951	1	1
MtrunA17Chr3g0107411	1	1
MtrunA17Chr3g0107421	1	1
MtrunA17Chr3g0108931	0	1
MtrunA17Chr3g0109761	1	1
MtrunA17Chr3g0109771	1	1
MtrunA17Chr3g0109901	1	1
MtrunA17Chr3g0109931	1	1
MtrunA17Chr3g0110161	1	1
MtrunA17Chr3g0110261	1	1
MtrunA17Chr3g0111011	1	1.01
MtrunA17Chr3g0111511	1	1
MtrunA17Chr3g0112401	1	1
MtrunA17Chr3g0112411	1	1
MtrunA17Chr3g0113101	1	1
MtrunA17Chr3g0113261	1	1
MtrunA17Chr3g0113661	0	0
MtrunA17Chr3g0113901	1	1
MtrunA17Chr3g0114231	0	1
MtrunA17Chr3g0114251	0	1
MtrunA17Chr3g0114521	1	1
MtrunA17Chr3g0114791	1	1
MtrunA17Chr3g0114831	1	1
MtrunA17Chr3g0115111	1	1
MtrunA17Chr3g0115131	1	1
MtrunA17Chr3g0115151	1	1
MtrunA17Chr3g0115291	1	1
MtrunA17Chr3g0115531	1	1
MtrunA17Chr3g0115581	1	1
MtrunA17Chr3g0115661	1	1
MtrunA17Chr3g0115861	0	1
MtrunA17Chr3g0116191	1	1
MtrunA17Chr3g0116221	1	1
MtrunA17Chr3g0116641	1	1
MtrunA17Chr3g0116771	1	1.01
MtrunA17Chr3g0116801	0	1
MtrunA17Chr3g0116881	1	1
MtrunA17Chr3g0116901	1	1
MtrunA17Chr3g0117181	1	1
MtrunA17Chr3g0117441	1	1
MtrunA17Chr3g0117661	0	1
MtrunA17Chr3g0117671	1	1
MtrunA17Chr3g0117681	1	1
MtrunA17Chr3g0117691	1	1
MtrunA17Chr3g0117861	1	1
MtrunA17Chr3g0117891	1	1
MtrunA17Chr3g0118201	1	1
MtrunA17Chr3g0118321	1	1
MtrunA17Chr3g0118331	1	1
MtrunA17Chr3g0118801	1	1
MtrunA17Chr3g0118901	1	1
MtrunA17Chr3g0118931	1	1
MtrunA17Chr3g0119851	1	1
MtrunA17Chr3g0120311	1	1.01
MtrunA17Chr3g0120471	1	1
MtrunA17Chr3g0121051	1	1
MtrunA17Chr3g0121311	1	1
MtrunA17Chr3g0121661	1	1
MtrunA17Chr3g0121851	0	1
MtrunA17Chr3g0121861	1	1
MtrunA17Chr3g0121951	1	1
MtrunA17Chr3g0121961	1	1
MtrunA17Chr3g0122301	0	1
MtrunA17Chr3g0122761	0	1
MtrunA17Chr3g0122901	0	0
MtrunA17Chr3g0122971	1	1
MtrunA17Chr3g0123991	1	1
MtrunA17Chr3g0124321	0	1
MtrunA17Chr3g0124611	0	1
MtrunA17Chr3g0124821	1	1
MtrunA17Chr3g0124871	0	0
MtrunA17Chr3g0125211	1	1
MtrunA17Chr3g0125911	1	1
MtrunA17Chr3g0125941	1	1
MtrunA17Chr3g0125961	1	1
MtrunA17Chr3g0126781	1	1
MtrunA17Chr3g0126861	1	1
MtrunA17Chr3g0126911	1	1
MtrunA17Chr3g0127471	1	1
MtrunA17Chr3g0128011	0	1
MtrunA17Chr3g0128701	0	1
MtrunA17Chr3g0129201	1	1
MtrunA17Chr3g0129631	1	1
MtrunA17Chr3g0130011	1	1
MtrunA17Chr3g0130061	1	1
MtrunA17Chr3g0130091	1	1
MtrunA17Chr3g0130441	1	1
MtrunA17Chr3g0130451	1	1
MtrunA17Chr3g0130461	1	1
MtrunA17Chr3g0131001	1	1
MtrunA17Chr3g0131031	1	1
MtrunA17Chr3g0131851	1	1
MtrunA17Chr3g0132201	1	1
MtrunA17Chr3g0132361	1	1
MtrunA17Chr3g0132841	1	1
MtrunA17Chr3g0132881	0	0
MtrunA17Chr3g0133641	1	1
MtrunA17Chr3g0133741	1	1
MtrunA17Chr3g0134271	1	1
MtrunA17Chr3g0134721	1	1
MtrunA17Chr3g0135321	1	1
MtrunA17Chr3g0135611	1	1
MtrunA17Chr3g0136931	1	1
MtrunA17Chr3g0137551	1	1
MtrunA17Chr3g0137951	0	1
MtrunA17Chr3g0138931	1	1
MtrunA17Chr3g0139821	0	1
MtrunA17Chr3g0140521	1	1
MtrunA17Chr3g0140571	1	1
MtrunA17Chr3g0140611	1	1
MtrunA17Chr3g0140811	1	1.01
MtrunA17Chr3g0141011	1	1
MtrunA17Chr3g0141051	1	1
MtrunA17Chr3g0141741	1	1
MtrunA17Chr3g0141761	1	1
MtrunA17Chr3g0141851	1	1
MtrunA17Chr3g0143171	1	1
MtrunA17Chr3g0143331	1	1
MtrunA17Chr3g0143341	1	1
MtrunA17Chr3g0143501	0	1
MtrunA17Chr3g0143521	0	1
MtrunA17Chr3g0143671	1	1
MtrunA17Chr3g0143901	1	1
MtrunA17Chr3g0143911	1	1
MtrunA17Chr3g0144151	1	1
MtrunA17Chr3g0144741	1	1
MtrunA17Chr3g0144881	1	1
MtrunA17Chr3g0145301	1	1
MtrunA17Chr3g0145351	1	1
MtrunA17Chr3g0145451	0	1
MtrunA17Chr3g0145711	0	0
MtrunA17Chr3g0145881	1	1
MtrunA17Chr3g0145961	1	1
MtrunA17Chr4R0039390	1	1
MtrunA17Chr4R0176980	1	1
MtrunA17Chr4R0213330	1	1
MtrunA17Chr4R0220730	1	1
MtrunA17Chr4R0234420	1	1
MtrunA17Chr4R0315710	1	1
MtrunA17Chr4g0000461	1	1
MtrunA17Chr4g0000511	1	1
MtrunA17Chr4g0000581	1	1.01
MtrunA17Chr4g0001321	1	1
MtrunA17Chr4g0001391	1	1
MtrunA17Chr4g0001401	1	1
MtrunA17Chr4g0001461	1	1
MtrunA17Chr4g0001811	1	1
MtrunA17Chr4g0001861	1	1
MtrunA17Chr4g0002191	1	1
MtrunA17Chr4g0003691	1	1
MtrunA17Chr4g0003811	0	0.2
MtrunA17Chr4g0004681	1	1
MtrunA17Chr4g0004711	1	1
MtrunA17Chr4g0004721	1	1
MtrunA17Chr4g0004831	1	1
MtrunA17Chr4g0004841	1	1
MtrunA17Chr4g0005811	1	1
MtrunA17Chr4g0005971	1	1
MtrunA17Chr4g0006171	1	1
MtrunA17Chr4g0006191	1	1
MtrunA17Chr4g0007011	0	1
MtrunA17Chr4g0008821	1	1
MtrunA17Chr4g0008871	1	1
MtrunA17Chr4g0008951	1	1
MtrunA17Chr4g0009621	1	1
MtrunA17Chr4g0010141	1	1
MtrunA17Chr4g0010391	1	1
MtrunA17Chr4g0010701	1	1
MtrunA17Chr4g0011281	0	1
MtrunA17Chr4g0011291	0	0
MtrunA17Chr4g0011301	0	1
MtrunA17Chr4g0014711	0	1
MtrunA17Chr4g0016361	1	1
MtrunA17Chr4g0017231	1	1
MtrunA17Chr4g0018441	1	1
MtrunA17Chr4g0018781	1	1
MtrunA17Chr4g0018911	1	1
MtrunA17Chr4g0020581	1	1
MtrunA17Chr4g0020781	1	1
MtrunA17Chr4g0021091	1	1
MtrunA17Chr4g0021211	1	1
MtrunA17Chr4g0021981	0	0
MtrunA17Chr4g0023301	1	1
MtrunA17Chr4g0023721	1	1
MtrunA17Chr4g0024191	1	1.01
MtrunA17Chr4g0024541	1	1
MtrunA17Chr4g0024571	1	1
MtrunA17Chr4g0024641	1	1
MtrunA17Chr4g0025661	1	1
MtrunA17Chr4g0025921	1	1
MtrunA17Chr4g0025931	1	1
MtrunA17Chr4g0027101	1	1
MtrunA17Chr4g0027131	1	1
MtrunA17Chr4g0028451	1	1
MtrunA17Chr4g0028631	1	1
MtrunA17Chr4g0028741	1	1
MtrunA17Chr4g0030041	1	1
MtrunA17Chr4g0030101	0	1
MtrunA17Chr4g0030171	1	1
MtrunA17Chr4g0030501	1	1
MtrunA17Chr4g0031131	0	1
MtrunA17Chr4g0031201	1	1
MtrunA17Chr4g0032441	1	1
MtrunA17Chr4g0033151	1	1
MtrunA17Chr4g0033521	1	1
MtrunA17Chr4g0033641	1	1
MtrunA17Chr4g0033871	1	1
MtrunA17Chr4g0033891	1	1
MtrunA17Chr4g0033911	1	1
MtrunA17Chr4g0034441	1	1
MtrunA17Chr4g0034461	1	1
MtrunA17Chr4g0034471	1	1
MtrunA17Chr4g0034971	0	1
MtrunA17Chr4g0035311	0	1
MtrunA17Chr4g0035951	1	1
MtrunA17Chr4g0035981	1	1
MtrunA17Chr4g0036011	1	1
MtrunA17Chr4g0036091	0	1
MtrunA17Chr4g0037091	1	1
MtrunA17Chr4g0037131	1	1
MtrunA17Chr4g0037431	1	1
MtrunA17Chr4g0038011	0	1
MtrunA17Chr4g0038031	1	1
MtrunA17Chr4g0038121	0	1
MtrunA17Chr4g0038831	1	1
MtrunA17Chr4g0039081	0	0
MtrunA17Chr4g0039171	0	1
MtrunA17Chr4g0039191	0	1
MtrunA17Chr4g0039281	1	1
MtrunA17Chr4g0039381	0	1
MtrunA17Chr4g0039621	0	1
MtrunA17Chr4g0039791	1	1
MtrunA17Chr4g0040211	0	1
MtrunA17Chr4g0041071	1	1
MtrunA17Chr4g0041121	1	1
MtrunA17Chr4g0041131	1	1
MtrunA17Chr4g0041351	1	1
MtrunA17Chr4g0041371	1	1
MtrunA17Chr4g0041841	0	1
MtrunA17Chr4g0043041	1	1
MtrunA17Chr4g0043081	0	1
MtrunA17Chr4g0043301	1	1
MtrunA17Chr4g0043311	1	1
MtrunA17Chr4g0043981	0	1
MtrunA17Chr4g0044581	1	1
MtrunA17Chr4g0044781	1	1
MtrunA17Chr4g0044831	1	1.01
MtrunA17Chr4g0045661	0	1
MtrunA17Chr4g0045721	1	1
MtrunA17Chr4g0045771	1	1
MtrunA17Chr4g0045781	1	1
MtrunA17Chr4g0045871	1	1
MtrunA17Chr4g0046081	1	1
MtrunA17Chr4g0046401	1	1
MtrunA17Chr4g0048041	1	1
MtrunA17Chr4g0048091	0	0
MtrunA17Chr4g0048231	1	1
MtrunA17Chr4g0049231	1	1
MtrunA17Chr4g0049241	0	1
MtrunA17Chr4g0049271	1	1
MtrunA17Chr4g0049321	1	1
MtrunA17Chr4g0049341	1	1.01
MtrunA17Chr4g0049411	1	1
MtrunA17Chr4g0049831	0	1
MtrunA17Chr4g0050151	1	1.01
MtrunA17Chr4g0050541	0	0
MtrunA17Chr4g0050551	1	1
MtrunA17Chr4g0051041	1	1
MtrunA17Chr4g0051911	1	1
MtrunA17Chr4g0052021	1	1
MtrunA17Chr4g0052121	0	1
MtrunA17Chr4g0052321	0	1
MtrunA17Chr4g0052541	1	1.01
MtrunA17Chr4g0053031	1	1
MtrunA17Chr4g0053241	1	1
MtrunA17Chr4g0053331	1	1
MtrunA17Chr4g0053441	1	1
MtrunA17Chr4g0054141	1	1
MtrunA17Chr4g0054901	1	1
MtrunA17Chr4g0055281	1	1
MtrunA17Chr4g0055521	1	1
MtrunA17Chr4g0056321	1	1
MtrunA17Chr4g0056481	1	1
MtrunA17Chr4g0056491	1	1
MtrunA17Chr4g0057161	0	1
MtrunA17Chr4g0057411	1	1
MtrunA17Chr4g0057681	1	1
MtrunA17Chr4g0057771	0	1
MtrunA17Chr4g0057811	0	1
MtrunA17Chr4g0057861	1	1
MtrunA17Chr4g0057901	1	1
MtrunA17Chr4g0058291	1	1
MtrunA17Chr4g0058701	1	1
MtrunA17Chr4g0059021	1	1
MtrunA17Chr4g0059081	1	1
MtrunA17Chr4g0059221	1	1
MtrunA17Chr4g0059521	1	1.01
MtrunA17Chr4g0060261	1	1
MtrunA17Chr4g0060951	1	1
MtrunA17Chr4g0061311	0	1
MtrunA17Chr4g0061441	1	1
MtrunA17Chr4g0061721	1	1
MtrunA17Chr4g0061731	1	1
MtrunA17Chr4g0061971	1	1
MtrunA17Chr4g0062811	0	0
MtrunA17Chr4g0063621	1	1
MtrunA17Chr4g0064291	0	0
MtrunA17Chr4g0064501	1	1
MtrunA17Chr4g0064741	1	1
MtrunA17Chr4g0064761	0	1
MtrunA17Chr4g0065481	1	1
MtrunA17Chr4g0065771	1	1
MtrunA17Chr4g0066401	1	1.01
MtrunA17Chr4g0066541	1	1.01
MtrunA17Chr4g0066611	1	1
MtrunA17Chr4g0067311	0	1
MtrunA17Chr4g0067461	1	1
MtrunA17Chr4g0067871	1	1
MtrunA17Chr4g0068661	1	1
MtrunA17Chr4g0069041	1	1
MtrunA17Chr4g0069341	1	1
MtrunA17Chr4g0069831	1	1
MtrunA17Chr4g0070171	0	0
MtrunA17Chr4g0070781	1	1
MtrunA17Chr4g0071591	1	1
MtrunA17Chr4g0072161	1	1
MtrunA17Chr4g0072181	1	1
MtrunA17Chr4g0072241	1	1
MtrunA17Chr4g0072351	1	1
MtrunA17Chr4g0072481	1	1
MtrunA17Chr4g0072561	0	1
MtrunA17Chr4g0073041	1	1
MtrunA17Chr4g0073401	1	1.01
MtrunA17Chr4g0073421	1	1
MtrunA17Chr4g0073711	1	1
MtrunA17Chr4g0073831	1	1
MtrunA17Chr4g0074071	0	0
MtrunA17Chr4g0074171	1	1
MtrunA17Chr4g0074531	1	1
MtrunA17Chr4g0074591	1	1.01
MtrunA17Chr4g0074991	0	1
MtrunA17Chr4g0075251	1	1
MtrunA17Chr4g0075371	1	1
MtrunA17Chr4g0076111	1	1
MtrunA17Chr4g0076421	0	1
MtrunA17Chr4g0076591	1	1
MtrunA17Chr4g0076681	0	1.01
MtrunA17Chr4g0076751	1	1
MtrunA17Chr4g0076791	0	0
MtrunA17Chr4g0077081	1	1
MtrunA17Chr5R0066420	1	1
MtrunA17Chr5R0172900	1	1
MtrunA17Chr5R0187960	1	1
MtrunA17Chr5R0224190	1	1
MtrunA17Chr5R0226910	1	1
MtrunA17Chr5g0393881	1	1
MtrunA17Chr5g0394121	1	1
MtrunA17Chr5g0394491	0	1
MtrunA17Chr5g0395071	1	1
MtrunA17Chr5g0395431	1	1
MtrunA17Chr5g0396421	1	1
MtrunA17Chr5g0396481	1	1
MtrunA17Chr5g0396571	1	1
MtrunA17Chr5g0396581	1	1
MtrunA17Chr5g0396921	1	1
MtrunA17Chr5g0397211	0	0
MtrunA17Chr5g0397331	1	1
MtrunA17Chr5g0397441	1	1
MtrunA17Chr5g0397471	1	1
MtrunA17Chr5g0397561	1	1
MtrunA17Chr5g0397601	1	1
MtrunA17Chr5g0398151	1	1
MtrunA17Chr5g0398161	1	1
MtrunA17Chr5g0398171	1	1
MtrunA17Chr5g0398811	0	1
MtrunA17Chr5g0399031	1	1
MtrunA17Chr5g0399661	1	1
MtrunA17Chr5g0399671	1	1
MtrunA17Chr5g0399821	1	1
MtrunA17Chr5g0399991	1	1
MtrunA17Chr5g0400001	1	1
MtrunA17Chr5g0400361	1	1
MtrunA17Chr5g0400691	1	1
MtrunA17Chr5g0400791	1	1
MtrunA17Chr5g0400811	0	1
MtrunA17Chr5g0401181	1	1
MtrunA17Chr5g0401631	1	1
MtrunA17Chr5g0402211	1	1
MtrunA17Chr5g0403941	1	1
MtrunA17Chr5g0404551	1	1
MtrunA17Chr5g0405571	1	1
MtrunA17Chr5g0405731	1	1
MtrunA17Chr5g0405771	0	1
MtrunA17Chr5g0405861	0	0
MtrunA17Chr5g0406041	0	1
MtrunA17Chr5g0406691	1	1
MtrunA17Chr5g0406961	0	1
MtrunA17Chr5g0407521	1	1
MtrunA17Chr5g0407541	0	1
MtrunA17Chr5g0407981	0	0
MtrunA17Chr5g0408851	1	1
MtrunA17Chr5g0409771	1	1
MtrunA17Chr5g0409791	1	1
MtrunA17Chr5g0409821	0	0
MtrunA17Chr5g0410321	1	1
MtrunA17Chr5g0411441	1	1
MtrunA17Chr5g0411471	1	1
MtrunA17Chr5g0411661	1	1
MtrunA17Chr5g0412411	1	1
MtrunA17Chr5g0412481	1	1
MtrunA17Chr5g0412871	0	0
MtrunA17Chr5g0412911	0	1
MtrunA17Chr5g0413331	0	1
MtrunA17Chr5g0413551	1	1
MtrunA17Chr5g0413701	0	1
MtrunA17Chr5g0413861	0	1
MtrunA17Chr5g0413881	1	1
MtrunA17Chr5g0414991	1	1
MtrunA17Chr5g0416871	1	1
MtrunA17Chr5g0418151	1	1
MtrunA17Chr5g0418321	1	1
MtrunA17Chr5g0419361	1	1
MtrunA17Chr5g0420791	1	1
MtrunA17Chr5g0421481	1	1
MtrunA17Chr5g0423831	1	1
MtrunA17Chr5g0423841	1	1
MtrunA17Chr5g0424111	1	1
MtrunA17Chr5g0424301	1	1
MtrunA17Chr5g0424491	1	1
MtrunA17Chr5g0425711	1	1
MtrunA17Chr5g0425791	1	1
MtrunA17Chr5g0426501	0	1
MtrunA17Chr5g0426981	0	0
MtrunA17Chr5g0427231	0	0.99
MtrunA17Chr5g0427341	1	1
MtrunA17Chr5g0428001	1	1
MtrunA17Chr5g0428151	1	1
MtrunA17Chr5g0428161	1	1
MtrunA17Chr5g0428201	1	1
MtrunA17Chr5g0428311	1	1
MtrunA17Chr5g0428971	1	1
MtrunA17Chr5g0429031	1	1
MtrunA17Chr5g0429051	1	1
MtrunA17Chr5g0429171	1	1
MtrunA17Chr5g0430381	1	1
MtrunA17Chr5g0430761	1	1
MtrunA17Chr5g0430771	1	1
MtrunA17Chr5g0432811	0	1
MtrunA17Chr5g0432941	1	1
MtrunA17Chr5g0432951	1	1
MtrunA17Chr5g0432961	1	1
MtrunA17Chr5g0433601	1	1
MtrunA17Chr5g0433641	1	1
MtrunA17Chr5g0433871	1	1
MtrunA17Chr5g0433901	1	1
MtrunA17Chr5g0433931	1	1
MtrunA17Chr5g0434271	1	1
MtrunA17Chr5g0434281	1	1
MtrunA17Chr5g0434471	1	1
MtrunA17Chr5g0435151	1	1
MtrunA17Chr5g0435771	0	1
MtrunA17Chr5g0436381	1	1
MtrunA17Chr5g0436451	0	1
MtrunA17Chr5g0437011	1	1
MtrunA17Chr5g0437771	0	1
MtrunA17Chr5g0437781	1	1
MtrunA17Chr5g0437791	1	1
MtrunA17Chr5g0438151	0	0
MtrunA17Chr5g0438351	1	1
MtrunA17Chr5g0440371	1	1
MtrunA17Chr5g0440511	0	0
MtrunA17Chr5g0440651	0	1
MtrunA17Chr5g0442131	1	1
MtrunA17Chr5g0442201	0	1
MtrunA17Chr5g0442671	1	1
MtrunA17Chr5g0442781	1	1
MtrunA17Chr5g0442801	1	1
MtrunA17Chr5g0442841	0	1
MtrunA17Chr5g0443091	1	1
MtrunA17Chr5g0443461	1	1
MtrunA17Chr5g0444251	1	1
MtrunA17Chr5g0444591	1	1
MtrunA17Chr5g0444701	0	1
MtrunA17Chr5g0444901	1	1
MtrunA17Chr5g0444911	1	1
MtrunA17Chr5g0445071	1	1
MtrunA17Chr5g0445301	1	1
MtrunA17Chr5g0445841	1	1
MtrunA17Chr5g0446271	0	1
MtrunA17Chr5g0446431	1	1
MtrunA17Chr5g0446531	0	1
MtrunA17Chr5g0446641	1	1
MtrunA17Chr5g0447091	1	1
MtrunA17Chr5g0447201	1	1
MtrunA17Chr5g0447301	1	1
MtrunA17Chr5g0447311	1	1
MtrunA17Chr5g0447341	1	1
MtrunA17Chr5g0448091	1	1
MtrunA17Chr5g0448191	1	1
MtrunA17Chr5g0448361	1	1
MtrunA17Chr5g0448441	0	0
MtrunA17Chr5g0448461	1	1
MtrunA17Chr5g0448691	0	0
MtrunA17Chr6R0009400	1	1
MtrunA17Chr6R0009750	1	1
MtrunA17Chr6R0018300	1	1
MtrunA17Chr6R0023180	1	1
MtrunA17Chr6R0263560	1	1
MtrunA17Chr6g0448901	1	1
MtrunA17Chr6g0449141	1	1
MtrunA17Chr6g0450211	0	0
MtrunA17Chr6g0450601	1	1
MtrunA17Chr6g0450641	1	1
MtrunA17Chr6g0450691	1	1
MtrunA17Chr6g0450801	1	1
MtrunA17Chr6g0450811	1	1
MtrunA17Chr6g0450821	1	1
MtrunA17Chr6g0451411	1	1
MtrunA17Chr6g0451921	1	1.01
MtrunA17Chr6g0452201	0	0
MtrunA17Chr6g0452711	1	1
MtrunA17Chr6g0452721	1	1
MtrunA17Chr6g0453261	1	1
MtrunA17Chr6g0453271	1	1
MtrunA17Chr6g0453481	1	1
MtrunA17Chr6g0453931	1	1
MtrunA17Chr6g0454161	1	1
MtrunA17Chr6g0454401	1	1
MtrunA17Chr6g0454411	1	1
MtrunA17Chr6g0454551	1	1
MtrunA17Chr6g0455091	0	1
MtrunA17Chr6g0456021	1	1
MtrunA17Chr6g0456031	1	1
MtrunA17Chr6g0456081	1	1
MtrunA17Chr6g0456091	1	1
MtrunA17Chr6g0456381	1	1
MtrunA17Chr6g0456391	1	1
MtrunA17Chr6g0456401	1	1
MtrunA17Chr6g0456431	1	1
MtrunA17Chr6g0457461	1	1
MtrunA17Chr6g0457471	1	1
MtrunA17Chr6g0457691	1	1
MtrunA17Chr6g0458181	1	1
MtrunA17Chr6g0458861	1	1
MtrunA17Chr6g0458971	1	1
MtrunA17Chr6g0459641	1	1
MtrunA17Chr6g0460791	1	1
MtrunA17Chr6g0460871	1	1
MtrunA17Chr6g0461151	1	1
MtrunA17Chr6g0461461	1	1
MtrunA17Chr6g0461471	1	1
MtrunA17Chr6g0461511	1	1
MtrunA17Chr6g0461951	1	1
MtrunA17Chr6g0462401	0	0
MtrunA17Chr6g0462411	0	1
MtrunA17Chr6g0462441	1	1
MtrunA17Chr6g0462501	1	1
MtrunA17Chr6g0463101	1	1
MtrunA17Chr6g0463901	1	1
MtrunA17Chr6g0468981	1	1.01
MtrunA17Chr6g0470001	1	1
MtrunA17Chr6g0470231	1	1
MtrunA17Chr6g0470731	1	1
MtrunA17Chr6g0471351	1	1
MtrunA17Chr6g0474141	1	1
MtrunA17Chr6g0474301	1	1
MtrunA17Chr6g0474311	1	1
MtrunA17Chr6g0474331	1	1
MtrunA17Chr6g0476311	1	1
MtrunA17Chr6g0478081	1	1
MtrunA17Chr6g0479141	0	1
MtrunA17Chr6g0479561	1	1
MtrunA17Chr6g0479571	1	1
MtrunA17Chr6g0480631	1	1
MtrunA17Chr6g0481671	1	1
MtrunA17Chr6g0481761	0	1
MtrunA17Chr6g0482291	1	1
MtrunA17Chr6g0485301	1	1
MtrunA17Chr6g0486081	0	1
MtrunA17Chr6g0487061	1	1
MtrunA17Chr6g0487071	1	1
MtrunA17Chr6g0487421	1	1
MtrunA17Chr6g0487461	1	1
MtrunA17Chr6g0487981	1	1
MtrunA17Chr6g0488531	0	1
MtrunA17Chr7R0042170	1	1
MtrunA17Chr7R0293390	1	1
MtrunA17Chr7R0297360	1	1
MtrunA17Chr7R0314100	1	1
MtrunA17Chr7R0324710	1	1
MtrunA17Chr7R0324720	1	1
MtrunA17Chr7R0324750	1	1
MtrunA17Chr7R0324880	1	1
MtrunA17Chr7R0325150	1	1
MtrunA17Chr7R0333240	1	1
MtrunA17Chr7g0214101	1	1
MtrunA17Chr7g0214651	0	1
MtrunA17Chr7g0214721	1	1
MtrunA17Chr7g0214741	0	1
MtrunA17Chr7g0214821	0	1
MtrunA17Chr7g0214911	1	1
MtrunA17Chr7g0215381	1	1
MtrunA17Chr7g0215421	1	1
MtrunA17Chr7g0215431	1	1
MtrunA17Chr7g0215521	0	0
MtrunA17Chr7g0216531	1	1
MtrunA17Chr7g0217761	0	1
MtrunA17Chr7g0218231	1	1
MtrunA17Chr7g0218241	1	1
MtrunA17Chr7g0218271	1	1
MtrunA17Chr7g0218611	1	1
MtrunA17Chr7g0218701	0	1
MtrunA17Chr7g0218731	1	1
MtrunA17Chr7g0219331	1	1
MtrunA17Chr7g0220151	0	1
MtrunA17Chr7g0220391	1	1
MtrunA17Chr7g0220581	1	1
MtrunA17Chr7g0220831	0	1
MtrunA17Chr7g0221391	0	1
MtrunA17Chr7g0222101	1	1
MtrunA17Chr7g0222441	1	1
MtrunA17Chr7g0222951	1	1
MtrunA17Chr7g0223241	1	1
MtrunA17Chr7g0225211	1	1
MtrunA17Chr7g0225401	1	1
MtrunA17Chr7g0225691	0	1
MtrunA17Chr7g0225861	0	1
MtrunA17Chr7g0226261	1	1
MtrunA17Chr7g0226541	1	1
MtrunA17Chr7g0226891	1	1
MtrunA17Chr7g0227151	1	1
MtrunA17Chr7g0228211	1	1
MtrunA17Chr7g0228591	1	1
MtrunA17Chr7g0230101	0	1
MtrunA17Chr7g0232021	0	0
MtrunA17Chr7g0232491	1	1
MtrunA17Chr7g0232961	1	1
MtrunA17Chr7g0233361	1	1
MtrunA17Chr7g0234301	0.99	1
MtrunA17Chr7g0234681	1	1
MtrunA17Chr7g0235071	1	1
MtrunA17Chr7g0235531	1	1
MtrunA17Chr7g0235761	0	1
MtrunA17Chr7g0238121	1	1
MtrunA17Chr7g0238911	1	1
MtrunA17Chr7g0241651	1	1
MtrunA17Chr7g0242731	1	1
MtrunA17Chr7g0242831	0	0
MtrunA17Chr7g0242961	1	1
MtrunA17Chr7g0244401	1	1
MtrunA17Chr7g0245561	0	1
MtrunA17Chr7g0245851	1	1
MtrunA17Chr7g0245941	1	1
MtrunA17Chr7g0246361	1	1
MtrunA17Chr7g0246411	1	1
MtrunA17Chr7g0246421	1	1
MtrunA17Chr7g0246481	0	1
MtrunA17Chr7g0246961	1	1
MtrunA17Chr7g0247001	1	1
MtrunA17Chr7g0247051	0	0
MtrunA17Chr7g0247631	1	1
MtrunA17Chr7g0248021	1	1
MtrunA17Chr7g0249081	1	1
MtrunA17Chr7g0249351	0	0
MtrunA17Chr7g0249491	0	1
MtrunA17Chr7g0249511	1	1
MtrunA17Chr7g0249651	1	1
MtrunA17Chr7g0252051	1	1
MtrunA17Chr7g0252441	0	0
MtrunA17Chr7g0252641	1	1
MtrunA17Chr7g0252691	0	1
MtrunA17Chr7g0252781	1	1
MtrunA17Chr7g0253221	0	0
MtrunA17Chr7g0253311	0	1
MtrunA17Chr7g0253331	1	1
MtrunA17Chr7g0253781	0	1
MtrunA17Chr7g0254121	1	1
MtrunA17Chr7g0254401	1	1
MtrunA17Chr7g0254691	1	1
MtrunA17Chr7g0255461	0.99	1
MtrunA17Chr7g0255931	1	1
MtrunA17Chr7g0256301	1	1
MtrunA17Chr7g0256311	1	1
MtrunA17Chr7g0256641	1	1
MtrunA17Chr7g0257111	1	1
MtrunA17Chr7g0257731	1	1
MtrunA17Chr7g0257741	1	1
MtrunA17Chr7g0257781	0	1
MtrunA17Chr7g0257961	1	1
MtrunA17Chr7g0257971	1	1
MtrunA17Chr7g0257981	0	1
MtrunA17Chr7g0257991	1	1
MtrunA17Chr7g0258371	0	1
MtrunA17Chr7g0259601	1	1
MtrunA17Chr7g0259611	1	1
MtrunA17Chr7g0260091	1	1.01
MtrunA17Chr7g0260611	1	1
MtrunA17Chr7g0263141	1	1
MtrunA17Chr7g0263401	0	1
MtrunA17Chr7g0263541	1	1
MtrunA17Chr7g0263711	1	1
MtrunA17Chr7g0263951	1	1
MtrunA17Chr7g0263961	1	1
MtrunA17Chr7g0264101	1	1
MtrunA17Chr7g0264341	1	1
MtrunA17Chr7g0264351	0	1
MtrunA17Chr7g0264611	0	1
MtrunA17Chr7g0264651	1	1
MtrunA17Chr7g0264711	1	1
MtrunA17Chr7g0264911	1	1
MtrunA17Chr7g0264921	0	1
MtrunA17Chr7g0264951	1	1
MtrunA17Chr7g0265591	1	1
MtrunA17Chr7g0265641	1	1
MtrunA17Chr7g0265651	1	1.01
MtrunA17Chr7g0265741	0	1
MtrunA17Chr7g0265811	1	1
MtrunA17Chr7g0265941	1	1
MtrunA17Chr7g0266081	1	1
MtrunA17Chr7g0266301	0	1
MtrunA17Chr7g0267001	1	1
MtrunA17Chr7g0267011	1	1
MtrunA17Chr7g0267651	1	1
MtrunA17Chr7g0267661	1	1
MtrunA17Chr7g0267691	1	1
MtrunA17Chr7g0267731	1	1
MtrunA17Chr7g0267911	1	1
MtrunA17Chr7g0267991	1	1
MtrunA17Chr7g0268351	1	1
MtrunA17Chr7g0268941	1	1
MtrunA17Chr7g0268951	1	1
MtrunA17Chr7g0268991	0	0
MtrunA17Chr7g0269231	1	1.01
MtrunA17Chr7g0269591	1	1
MtrunA17Chr7g0270181	1	1
MtrunA17Chr7g0270281	1	1
MtrunA17Chr7g0270441	1	1
MtrunA17Chr7g0270461	1	1
MtrunA17Chr7g0270471	1	1
MtrunA17Chr7g0270811	0	1
MtrunA17Chr7g0271011	1	1
MtrunA17Chr7g0271531	1	1
MtrunA17Chr7g0271581	1	1
MtrunA17Chr7g0272971	1	1
MtrunA17Chr7g0273131	1	1
MtrunA17Chr7g0273151	1	1
MtrunA17Chr7g0273161	0	1
MtrunA17Chr7g0273671	1	1
MtrunA17Chr7g0273691	1	1
MtrunA17Chr7g0273701	1	1
MtrunA17Chr7g0273721	1	1
MtrunA17Chr7g0273731	1	1
MtrunA17Chr7g0273741	1	1
MtrunA17Chr7g0273781	1	1
MtrunA17Chr7g0273791	1	1
MtrunA17Chr7g0274131	0	0
MtrunA17Chr7g0275111	1	1
MtrunA17Chr7g0276021	1	1
MtrunA17Chr7g0276281	1	1
MtrunA17Chr7g0276401	1	1
MtrunA17Chr7g0276411	1	1
MtrunA17Chr7g0276441	1	1
MtrunA17Chr7g0276551	1	1
MtrunA17Chr8R0082170	1	1
MtrunA17Chr8R0082390	1	1
MtrunA17Chr8R0245280	1	1
MtrunA17Chr8g0334691	1	1
MtrunA17Chr8g0335451	1	1
MtrunA17Chr8g0335791	0	1
MtrunA17Chr8g0335841	1	1
MtrunA17Chr8g0335861	0	1
MtrunA17Chr8g0336231	1	1
MtrunA17Chr8g0337051	0	1
MtrunA17Chr8g0337211	1	1
MtrunA17Chr8g0337221	1	1
MtrunA17Chr8g0337411	0	0
MtrunA17Chr8g0339281	1	1
MtrunA17Chr8g0339291	1	1
MtrunA17Chr8g0339811	1	1
MtrunA17Chr8g0340021	1	1
MtrunA17Chr8g0340671	1	1
MtrunA17Chr8g0340741	1	1
MtrunA17Chr8g0340811	0	1
MtrunA17Chr8g0341321	1	1
MtrunA17Chr8g0341471	1	1
MtrunA17Chr8g0341541	0	1
MtrunA17Chr8g0341701	1	1
MtrunA17Chr8g0341821	1	1
MtrunA17Chr8g0341931	1	1
MtrunA17Chr8g0342061	1	1
MtrunA17Chr8g0343341	1	1
MtrunA17Chr8g0344401	1	1
MtrunA17Chr8g0344421	1	1
MtrunA17Chr8g0345201	1	1
MtrunA17Chr8g0345911	0	1
MtrunA17Chr8g0347141	1	1
MtrunA17Chr8g0347531	0	1
MtrunA17Chr8g0347681	1	1
MtrunA17Chr8g0347731	1	1
MtrunA17Chr8g0348321	1	1
MtrunA17Chr8g0348521	1	1
MtrunA17Chr8g0348531	1	1
MtrunA17Chr8g0349231	1	1
MtrunA17Chr8g0349621	1	1
MtrunA17Chr8g0349861	1	1
MtrunA17Chr8g0349991	1	1
MtrunA17Chr8g0350831	1	1
MtrunA17Chr8g0350951	1	1
MtrunA17Chr8g0351111	1	1
MtrunA17Chr8g0351141	1	1
MtrunA17Chr8g0351251	1	1
MtrunA17Chr8g0351501	1	1
MtrunA17Chr8g0351581	1	1
MtrunA17Chr8g0351611	1	1
MtrunA17Chr8g0351631	1	1
MtrunA17Chr8g0351641	1	1
MtrunA17Chr8g0352721	1	1
MtrunA17Chr8g0353121	1	1
MtrunA17Chr8g0353131	1	1
MtrunA17Chr8g0353531	1	1
MtrunA17Chr8g0354081	1	1
MtrunA17Chr8g0354091	1	1
MtrunA17Chr8g0355281	1	1
MtrunA17Chr8g0356221	1	1
MtrunA17Chr8g0356771	1	1
MtrunA17Chr8g0357071	1	1
MtrunA17Chr8g0357451	1	1
MtrunA17Chr8g0358431	1	1
MtrunA17Chr8g0359371	1	1
MtrunA17Chr8g0360241	0	1.01
MtrunA17Chr8g0360411	0	1.01
MtrunA17Chr8g0360501	1	1
MtrunA17Chr8g0360571	1	1
MtrunA17Chr8g0360681	1	1
MtrunA17Chr8g0360951	1	1
MtrunA17Chr8g0360961	1	1
MtrunA17Chr8g0361771	1	1
MtrunA17Chr8g0362571	1	1
MtrunA17Chr8g0362581	0	1
MtrunA17Chr8g0364201	1	1
MtrunA17Chr8g0364341	1	1
MtrunA17Chr8g0364641	1	1
MtrunA17Chr8g0364821	1	1
MtrunA17Chr8g0364961	1	1
MtrunA17Chr8g0365221	1	1
MtrunA17Chr8g0365441	1	1
MtrunA17Chr8g0365861	1	1
MtrunA17Chr8g0366341	1	1
MtrunA17Chr8g0366491	1	1
MtrunA17Chr8g0366821	1	1
MtrunA17Chr8g0367181	1	1
MtrunA17Chr8g0367201	1	1
MtrunA17Chr8g0367681	1	1
MtrunA17Chr8g0368061	1	1
MtrunA17Chr8g0368541	1	1
MtrunA17Chr8g0368691	1	1
MtrunA17Chr8g0369591	1	1
MtrunA17Chr8g0370001	1	1
MtrunA17Chr8g0370681	0	0.99
MtrunA17Chr8g0370691	1	1
MtrunA17Chr8g0371821	1	1
MtrunA17Chr8g0373601	1	1
MtrunA17Chr8g0374661	1	1
MtrunA17Chr8g0374681	1	1
MtrunA17Chr8g0376891	1	1
MtrunA17Chr8g0376901	1	1
MtrunA17Chr8g0377691	1	1
MtrunA17Chr8g0377701	1	1
MtrunA17Chr8g0377921	1	1.01
MtrunA17Chr8g0377971	1	1
MtrunA17Chr8g0378071	0	1
MtrunA17Chr8g0378091	1	1
MtrunA17Chr8g0378931	1	1
MtrunA17Chr8g0379241	1	1
MtrunA17Chr8g0379261	1	1
MtrunA17Chr8g0380051	1	1
MtrunA17Chr8g0380061	1	1
MtrunA17Chr8g0380141	1	1
MtrunA17Chr8g0380561	1	1
MtrunA17Chr8g0380761	1	1
MtrunA17Chr8g0380921	0	0
MtrunA17Chr8g0381701	1	1
MtrunA17Chr8g0381711	1	1
MtrunA17Chr8g0382441	1	1
MtrunA17Chr8g0382611	1	1
MtrunA17Chr8g0382621	1	1
MtrunA17Chr8g0382671	0	0
MtrunA17Chr8g0382871	1	1
MtrunA17Chr8g0383291	1	1
MtrunA17Chr8g0383331	1	1
MtrunA17Chr8g0383361	1	1
MtrunA17Chr8g0383551	1	1
MtrunA17Chr8g0383621	1	1
MtrunA17Chr8g0383631	1	1
MtrunA17Chr8g0383701	1	1
MtrunA17Chr8g0384081	1	1
MtrunA17Chr8g0384191	1	1
MtrunA17Chr8g0384411	0	1
MtrunA17Chr8g0385201	1	1
MtrunA17Chr8g0385271	1	1
MtrunA17Chr8g0385641	1	1
MtrunA17Chr8g0385761	0	0
MtrunA17Chr8g0386331	1	1
MtrunA17Chr8g0386721	1	1
MtrunA17Chr8g0386731	1	1
MtrunA17Chr8g0386791	0	1
MtrunA17Chr8g0386931	0	1
MtrunA17Chr8g0387461	1	1
MtrunA17Chr8g0387591	0	1
MtrunA17Chr8g0387771	1	1
MtrunA17Chr8g0388131	1	1
MtrunA17Chr8g0388261	1	1
MtrunA17Chr8g0388651	1	1
MtrunA17Chr8g0388711	1	1
MtrunA17Chr8g0388811	1	1.01
MtrunA17Chr8g0388861	0	1
MtrunA17Chr8g0389131	1	1
MtrunA17Chr8g0389161	1	1
MtrunA17Chr8g0389191	1	1
MtrunA17Chr8g0389271	1	1
MtrunA17Chr8g0389361	1	1
MtrunA17Chr8g0389541	0	1
MtrunA17Chr8g0389591	0	1
MtrunA17Chr8g0389631	1	1
MtrunA17Chr8g0389821	1	1
MtrunA17Chr8g0389961	1	1
MtrunA17Chr8g0390631	1	1
MtrunA17Chr8g0390651	1	1
MtrunA17Chr8g0391241	1	1
MtrunA17Chr8g0391971	1	1
MtrunA17Chr8g0392071	0	0
MtrunA17Chr8g0393121	0	1.01
MtrunA17MTg0491601	1	1
