## Supplementary material for "A Virtual Nodule Environment (ViNE) for modelling the inter-kingdom metabolic integration during symbiotic nitrogen fixation": Dataset S4

### Sheet: README
Dataset S5. Bacteroid robustness analysis. The effects of perturbing the flux through each S. meliloti reaction of each nodule zone on plant biomass production were simulated using FBA. Reactions were classified as 'synergistic' if they had to carry non-zero flux in order for the rate of plant biomass production to be at least 95% the maximal predicted rate. In the table included in this dataset,…

### Sheet: Sinorhizobium reactions
Reaction	Raction_Name	Zone_IId	Zone_IIp	Zone_IZ	Zone_III
MNXR100022	UTP--glucose-1-phosphate uridylyltransferase	1	1	1	0
MNXR100024	Glutamine synthetase	1	0	0	0
MNXR100040	Glyceraldehyde 3-phosphate dehydrogenase	0	1	1	1
MNXR100060	Glycolaldehyde oxidoreductase	1	1	1	0
MNXR100085	L-glutamate dehydrogenase	0	1	0	1
MNXR100098	Glutathione reductase	1	1	1	1
MNXR100145	Guanylate kinase: GMP	1	1	1	1
MNXR100243	Glucose-1-phosphate adenylyltransferase	0	0	0	0
MNXR100256	L-Glutamyl-tRNA(Gln) amidotransferase	1	1	1	0
MNXR100258	L-glutamine ABC transport	0	0	0	0
MNXR100277	Glutamate 5-kinase	0	0	0	0
MNXR100287	Amidophosphoribosyltransferase	1	1	1	1
MNXR100288	Glutamate racemase	1	1	0	1
MNXR100291	Glutamate synthase (NADPH) (GOGAT)	1	0	0	0
MNXR100295	L-Glutamyl-tRNA(Glu) synthetase	1	1	1	0
MNXR100296	L-Glutamyl-tRNA(Gln) synthetase	1	1	1	0
MNXR100299	L-glutamate ABC transport	0	0	0	0
MNXR100313	Succinyl CoA glycine C succinyl transferasedecarboxylating c0	0	0	0	1
MNXR100320	sn Glycerol ABC transport c0	0	0	0	0
MNXR100326	Glycerol NAD oxidoreductase c0	0	1	1	0
MNXR100341	Glycolate oxidase	1	1	1	0
MNXR100348	Glycerol kinase	1	0	0	0
MNXR100351	alanine reversible transport via sodium symport c0	1	1	1	0
MNXR100353	S 2 Hydroxyacylglutathione hydrolase c0	0	0	0	0
MNXR100355	S Lactoylglutathione methylglyoxal lyase isomerizing c0	0	0	0	0
MNXR100365	L-Glycyl-tRNA(Gly) synthetase	1	1	1	0
MNXR100381	GMP phosphatase	0	0	0	0
MNXR100384	GMP synthase	1	1	1	1
MNXR100389	6 Phospho D gluconate NADP 2 oxidoreductase decarboxylating c0	1	0	0	0
MNXR100390	ATP D Gluconate 6 phosphotransferase c0	0	0	0	0
MNXR100409	GMP phosphoribosyltransferase	0	0	0	0
MNXR100482	Carbonic acid hydrolyase	1	1	1	1
MNXR100566	4-hydroxybenzoate polyprenyltransferase	1	1	1	0
MNXR100591	Heme A synthase	1	1	1	0
MNXR100612	D-glucose 6-phosphotransferase	1	1	1	0
MNXR100642	L-Histidinol-phosphate phosphohydrolase	0	0	0	0
MNXR100643	L-Histidyl-tRNA(His) synthetase	1	1	1	0
MNXR100644	L-histidine ABC transport	1	0	0	0
MNXR100658	Porphobilinogen deaminase	1	1	1	1
MNXR100783	IMP cyclohydrolase	1	1	1	1
MNXR100789	Isocitrate glyoxylate lyase c0	0	0	0	1
MNXR100810	Isopentenyl diphosphate oxidoreductase	1	1	1	1
MNXR100811	imidazole glycerol phosphate	0	0	0	0
MNXR100813	Imidazoleglycerol-phosphate dehydratase	0	0	0	0
MNXR100814	Indole-3-glycerol phosphate synthase	1	1	1	0
MNXR100820	L-Isoleucyl:tRNA(Ile) synthetase	1	1	1	0
MNXR100821	L-isoleucine ABC transport	1	1	1	0
MNXR100830	IMP dehydrogenase	1	1	1	1
MNXR100913	Acetoacetyl-ACP synthase	1	1	1	0
MNXR100934	2-dehydro-3-deoxyphosphooctonate aldolase	1	1	1	0
MNXR100951	K (potassium) transport via proton symport	0	1	1	0
MNXR101053	L-Leucyl-tRNA(Leu) synthetase	1	1	1	0
MNXR101054	L-leucine ABC transport	1	1	1	0
MNXR101119	Lipid-A-disaccharide synthase	1	1	1	0
MNXR101264	L-Lysyl-tRNA(Lys) synthetase	1	1	1	0
MNXR101265	L-lysine ABC transport	0	0	0	0
MNXR101267	LYSt3r c0	0	0	0	0
MNXR101362	Maltose ABC transport	0	0	0	0
MNXR101407	S-adenosylmethionine synthetase	0	0	1	1
MNXR101412	Malonyl-CoA carboxy-lyase	0	0	1	0
MNXR101421	malonyl-ACP:[acyl-carrier-protein] transferase	1	1	1	0
MNXR101424	MECDP-synthase	1	1	1	1
MNXR101439	Malate dehydrogenase	1	0	0	1
MNXR101443	NADP-dependent malic enzyme	0	0	0	1
MNXR101446	NAD-dependent malic enzyme	0	0	0	0
MNXR101448	MECDPDH c0	1	1	1	1
MNXR101488	L-Methionyl-tRNA(Met) synthetase	1	1	1	0
MNXR101493	L-methionine transport via diffusion	1	1	1	0
MNXR101507	Mg (magnesium) transport via diffusion	1	1	1	1
MNXR101551	Glycerone phosphate phospho lyase c0	0	0	0	0
MNXR101665	3-Oxopropanoate oxioreductase	1	1	1	0
MNXR101680	Mn (manganese) ABC transport	0	1	1	0
MNXR101681	manganese transport in via proton symport c0	1	0	0	0
MNXR101683	3-deoxy-D-manno-octulosonic-acid transferase	1	1	1	0
MNXR101684	3-deoxy-D-manno-octulosonic-acid transferase	1	1	1	0
MNXR101689	Molybdate ABC transport	0	0	0	1
MNXR101748	5 10-Methenyltetrahydrofolate-5 hydrolasede	1	1	1	1
MNXR101803	Na (sodium) transport via proton antiport	1	0	1	0
MNXR101872	NADH dehydrogenase ubiquinone 8 c0	0	0	0	0
MNXR101873	NADH dehydrogenase Complex I	0	0	0	1
MNXR101882	NAD+ kinase	1	1	1	0
MNXR101897	NAD+ synthase	1	1	1	0
MNXR101898	NADPH NAD transhydrogenase	1	0	0	0
MNXR101910	Nicotinate phosphoribosyltransferase	1	1	1	1
MNXR101935	Nucleoside diphosphate kinase: UDP	1	1	1	1
MNXR101936	Nucleoside diphosphate kinase: CDP	1	1	1	0
MNXR101938	Nucleoside diphosphate kinase: dUDP	0	0	0	0
MNXR101939	Nucleoside diphosphate kinase: dCDP	1	1	1	0
MNXR101940	Nucleoside disphosphate kinase: dADP	1	1	1	0
MNXR101950	NH3 (ammonia) transport via diffusion	1	1	1	1
MNXR101978	Nicotinate-nucleotide adenylyltransferase	1	1	1	0
MNXR101980	Nicotinate-nucleotide pyrophosphorylase	1	1	1	0
MNXR102028	5 nucleotidase dUMP c0	0	0	0	0
MNXR102032	Uridine 5 monophosphate phosphohydrolase c0	0	0	0	0
MNXR102034	Cytidine 5 monophosphate phosphohydrolase c0	0	0	0	1
MNXR102035	dTMP phosphatase	0	0	0	0
MNXR102036	dAMP phosphatase	0	0	0	0
MNXR102037	AMP phosphatase	0	0	0	0
MNXR102038	dGMP phosphatase	0	0	0	0
MNXR102057	dGTP triphosphohydrolase c0	0	0	0	0
MNXR102090	O2 (oxygen) transport via diffusion	1	1	1	1
MNXR102169	Phosphoserine aminotransferase	1	1	1	1
MNXR102170	2-octaprenyl-6-hydroxyphenol methylase	1	1	1	0
MNXR102190	Orotidine 51-phosphate decarboxylase	0	1	1	0
MNXR102201	3-octaprenyl-4-hydroxybenzoate carboxy-lyase	1	1	1	0
MNXR102209	L-ornithine decarboxylase	0	0	0	0
MNXR102221	Glutamate N-acetyltransferase	0	0	0	0
MNXR102222	L-ornithine ABC transport	1	0	0	0
MNXR102231	Orotate phosphoribosyltransferase	0	1	1	0
MNXR102302	Pyrroline-5-carboxylate reductase	0	1	0	0
MNXR102391	Pyruvate carboxylase	0	0	0	0
MNXR102394	Precorrin-2 C(20)-methyltransferase	1	1	1	1
MNXR102429	Pyruvate dehydrogenase complex E1 Pyruvate dehydrogenase	1	1	0	1
MNXR102430	Pyruvate dehydrogenase complex E2 Dihydrolipoyl transacetylase	1	1	0	1
MNXR102438	Pyridoxamine 5-phosphate oxidase	1	1	1	0
MNXR102495	Erythronate-4-phosphate dehydrogenase	1	1	1	1
MNXR102526	Phosphoglucosamine mutase	1	1	1	0
MNXR102539	Phosphogluconolactonase	1	0	0	0
MNXR102548	Glucose-1-phosphate phosphomutase	1	1	1	0
MNXR102634	L-Phenylalanyl-tRNA(Phe) synthetase	1	1	1	0
MNXR102870	PO4 (phosphate) ABC transport	0	0	0	1
MNXR102872	PO4 (phosphate) transport via proton symport	1	1	1	0
MNXR103050	Type I pantothenate kinase	1	1	1	0
MNXR103095	Delta-aminolevulinic acid dehydratase	1	1	1	1
MNXR103099	Phosphoenolpyruvate carboxykinase	0	0	0	0
MNXR103107	ATP pyruvate orthophosphate phosphotransferase c0	1	0	0	0
MNXR103119	Phosphopantothenate---cysteine ligase	1	1	1	0
MNXR103122	Prephenate dehydrogenase	0	0	0	0
MNXR103128	Protoporphyrinogen-IX:oxygen oxidoreductase	1	1	1	1
MNXR103139	Phosphoribosylamine--glycine ligase	1	1	1	1
MNXR103154	Phosphoribosyl-AMP cyclohydrolase	0	0	0	0
MNXR103155	Phosphoribosyl-ATP pyrophosphatase	0	0	0	0
MNXR103156	Phosphoribosylanthranilate isomerase	1	1	1	0
MNXR103158	Phosphoribosylaminoimidazolesuccinocarboxamide synthase	1	1	1	1
MNXR103169	Phosphoribosylformimino-5-aminoimidazole carboxamide ribotide isomerase	0	0	0	0
MNXR103187	Proline dehydrogenase	0	1	0	0
MNXR103208	L-Prolyl-tRNA(Pro) synthetase	1	1	1	0
MNXR103210	L-proline ABC transport	0	1	0	0
MNXR103211	L proline transport in via proton symport c0	0	0	0	0
MNXR103217	Phosphoribulokinase	0	0	0	1
MNXR103225	Phosphoserine aminotransferase	0	0	0	0
MNXR103226	3-phosphoshikimate 1-carboxyvinyltransferase	1	1	1	0
MNXR103260	L O Phosphoserine phosphohydrolase c0	0	0	0	0
MNXR103319	Acetyl CoA orthophosphate acetyltransferase c0	0	0	0	1
MNXR103338	Putrescine ABC transport	0	0	0	0
MNXR103343	Adenosine ribosyltransferase	0	0	1	1
MNXR103345	Guanosine ribosyltransferase	0	0	0	0
MNXR103352	1-pyrroline-5-carboxylate dehydrogenase	0	0	0	0
MNXR103362	ATP pyridoxal 5 phosphotransferase c0	0	0	0	1
MNXR103371	Pyruvate kinase	0	1	0	0
MNXR103400	Quinolinate synthase	1	1	1	0
MNXR103402	L Threonine NAD oxidoreductase c0	0	0	0	1
MNXR103404	Precorrin 6A synthase	1	1	1	1
MNXR103405	Hydrogenobyrinic acid a,c-diamide synthase	1	1	1	1
MNXR103429	Riboflavin kinase	1	1	1	1
MNXR103430	Riboflavin synthase	1	1	1	1
MNXR104060	Ribonucleotide reductase: ADP	1	1	1	0
MNXR104062	Ribonucleotide reductase: GDP	1	1	0	0
MNXR104064	Ribonucleotide reductase: CDP	1	1	1	0
MNXR104066	Ribonucleotide reductase: UDP	0	0	0	0
MNXR104083	Ribulose-5-phosphate epimerase	0	0	1	1
MNXR104116	Alpha-ribazole phosphatase	1	1	1	1
MNXR104275	serine O-acetyltransferase	0	0	0	0
MNXR104300	Succinyl-diaminopimelate desuccinylase	1	1	1	0
MNXR104301	N Succinyl L 2 6 diaminoheptanedioate 2 ocoglytarate c0	1	1	1	0
MNXR104339	L-serine deaminase	0	0	0	0
MNXR104343	L-serine hydrolase	1	1	1	0
MNXR104350	L-Seryl-tRNA(Ser) synthetase	1	1	1	0
MNXR104351	L-serine ABC transport	1	1	0	0
MNXR104378	Shikimate 5-dehydrogenase	1	1	1	0
MNXR104379	Shikimate kinase	1	1	1	0
MNXR104466	SO4 (sulfate) transport via proton symport	0	0	0	0
MNXR104494	Spermidine ABC transport c0	1	1	1	0
MNXR104506	UDP-sulfoguinovose synthase	1	1	1	0
MNXR104620	Succinate transport via proton symport (2 H)	0	0	0	1
MNXR104635	Succinate-CoA synthetase	1	1	1	1
MNXR104650	hydrogen sulfide NADP oxidoreductase c0	1	1	1	0
MNXR104759	dTDP-4-dehydrorhamnose 3 5-epimerase	1	1	1	0
MNXR104761	dTDP-glucose 4 6-dehydratase	1	1	1	0
MNXR104762	Tetraacyldisaccharide 4-kinase	1	1	1	0
MNXR104766	Thioredoxin reductase	1	1	1	0
MNXR104806	2 3 4 5-tetrahydropyridine-2-carboxylate N-succinyltransferase	1	1	1	0
MNXR104833	L Threonine acetaldehyde lyase c0	0	0	0	0
MNXR104843	Threonine-phosphate decarboxylase	1	1	1	1
MNXR104848	L-Threonyl-tRNA(Thr) synthetase	1	1	1	0
MNXR104885	ATP thymidine 5 phosphotransferase c0	0	0	0	0
MNXR104918	Triose phosphate isomerase	1	1	1	1
MNXR104948	L-Tryptophanyl-tRNA(Trp) synthetase	1	1	1	0
MNXR105000	Tyrosine transaminase	0	0	0	0
MNXR105001	L-Tyrosyl-tRNA(Tyr) synthetase	1	1	1	0
MNXR105028	UDP-N-acetylglucosamine acyltransferase	1	1	1	0
MNXR105032	UDP-N-acetylglucosamine 1-carboxyvinyltransferase	1	1	1	0
MNXR105037	UDP-diphospho-muramoylpentapeptide beta-N-acetylglucosaminyltransferase	1	1	1	0
MNXR105063	UDP-glucose 6-dehydrogenase	1	1	1	0
MNXR105068	UDP-xylose synthase	1	1	1	0
MNXR105084	UDP-glucuronate 4-epimerase	1	1	1	0
MNXR105118	Uridylate kinase: UMP	1	1	1	1
MNXR105137	Uroporphyrin-III C-methyltransferase	1	1	1	1
MNXR105139	Uroporphyrinogen-III synthase	1	1	1	1
MNXR105140	Uroporphyrinogen III decarboxylase	1	1	1	1
MNXR105142	UMP pyrophosphate phosphoribosyltransferase	0	0	0	0
MNXR105148	Uracil transport via proton symport	0	0	0	0
MNXR105156	Urea transport via diffusion	0	1	0	0
MNXR105158	2-methoxy-6-polyprenyl-1,4-benzoquinol methylase	1	1	1	0
MNXR105160	Uridylate kinase: dUMP	0	0	0	0
MNXR105162	Uridine 5-phosphotransferase	1	0	0	1
MNXR105170	UDP-2 3-diacylglucosamine pyrophosphatase	1	1	1	0
MNXR105186	L-Valyl-tRNA(Val) synthetase	1	1	1	0
MNXR105187	L-valine ABC transport	1	1	1	0
MNXR105279	ZN2t4 c0	1	0	0	0
MNXR105281	Zn2 (zinc) ABC transport	1	1	1	0
MNXR105304	Acetyl-CoA ligase - 2	0	0	0	0
MNXR105305	Isocitrate dehydrogenase reaction 2	1	1	1	1
MNXR105307	Acetyl-CoA ligase - 1	0	0	0	0
MNXR105310	2-oxoglutarate dehydrogenase E1 component reaction 1	1	1	1	1
MNXR105340	Isocitrate dehydrogenase reaction 1	1	1	1	1
MNXR105357	2-oxoglutarate dehydrogenase E1 component reaction 2	1	1	1	1
MNXR105370	GTP cyclohydrolase - 3	1	1	1	0
MNXR105383	GTP cyclohydrolase - 3	1	1	1	0
MNXR106425	AMP phosphoribohydrolase	0	0	1	1
MNXR106658	L-argonate oxioreductase	0	0	0	0
MNXR106802	Ribose-phosphate pyrophosphokinase	1	1	1	1
MNXR106809	Ribose-5-phosphate isomerase	1	1	1	1
MNXR106810	D-Ribose-1 5-phosphomutase	0	0	1	1
MNXR106847	Histidinal dehydrogenase	0	0	0	0
MNXR106867	2 3 Dihydroxy 3 methylbutanoate hydro lyase c0	0	0	1	0
MNXR107105	Transketolase ribose-5-phosphate xylulose-5-phosphate	1	0	1	1
MNXR107256	Acetoacetyl-CoA reductase	1	1	1	0
MNXR107887	Histidinol dehydrogenase	0	0	0	0
MNXR107903	L-Alanyl-tRNA(Ala) synthetase	1	1	1	0
MNXR107912	Acetolactate synthase	0	0	1	0
MNXR107914	Acetolactate methylmutase	0	0	1	0
MNXR108060	Aspartate transaminase	0	1	0	1
MNXR108110	3-deoxy-manno-octulosonate-8-phosphatase	1	1	1	0
MNXR108111	3-deoxy-manno-octulosonate cytidylyltransferase	1	1	1	0
MNXR108734	2 Formamido N1 5 phosphoribosylacetamidine cyclo ligase c0	1	1	1	1
MNXR108883	But-2-enoyl-ACP reductase	1	1	1	0
MNXR108904	Phosphoribosylformylglycineamide synthase	1	1	1	1
MNXR109080	trans-Dodec-2-enoyl-ACP reductase	1	1	1	0
MNXR109082	3-oxo-tetradecanoyl-ACP synthase	1	1	1	0
MNXR109245	3-oxohexanoyl-ACP synthase	1	1	1	0
MNXR109246	trans-Hex-2-enoyl-ACP reductase	1	1	1	0
MNXR109248	3-oxooctanoyl-ACP synthase	1	1	1	0
MNXR109249	trans-Oct-2-enoyl-ACP reductase	1	1	1	0
MNXR109251	3-oxodecanoyl-ACP synthase	1	1	1	0
MNXR109252	trans-Dec-2-enoyl-ACP reductase	1	1	1	0
MNXR109254	3-oxo-dodecanoyl-ACP synthase	1	1	1	0
MNXR109255	trans-Tetradec-2-enoyl-ACP reductase	1	1	1	0
MNXR109257	3-oxohexadecanoyl-ACP synthase	1	1	1	0
MNXR109258	trans-Hexadec-2-enoyl-ACP reductase	1	1	1	0
MNXR109272	2-octaprenylphenol hydroxylase	1	1	1	0
MNXR109355	Precorrin-6Y C5,15-methyltransferase	1	1	1	1
MNXR109381	nitrogenase	0	0	0	1
MNXR109714	3-demethylubiquinone-9 3-methyltransferase	1	1	1	0
MNXR109761	4-hydroxythreonine-4-phosphate dehydrogenase catalyzed	1	1	1	1
MNXR109875	Pyridoxine 5-phosphate synthase	1	1	1	1
MNXR110037	2 Octaprenyl 3 methyl 6 methoxy 1 4 benzoquinone NADPH2 oxygen c0	1	1	1	0
MNXR110252	Undecaprenyl-diphosphate synthase	1	1	1	0
MNXR110959	Prephenate transaminase	0	0	0	0
MNXR111054	4-hydroxythreonine-4-phosphate dehydrogenase spontaneous	1	1	1	1
MNXR111240	trans-Dec-2-enoyl-ACP isomerase	1	1	1	0
MNXR125603	Dihydroneopterin aldolase	1	1	1	0
MNXR125857	Cobalamin synthase	1	1	1	1
MNXR132639	3-Phospho-glycerate dehydrogenase	0	0	0	0
MNXR133115	Phosphoglycerate mutase	0	1	0	0
MNXR134439	(R)-2 3-dihydroxy-3-methylbutanoate oxidoreductase	0	0	1	0
MNXR134526	Cob(I)yrinic acid a,c-diamide adenosyltransferase	1	1	1	1
MNXR134586	Undecaprenyl diphosphate phosphohydrolase	1	1	1	0
MNXR134590	nitric oxide NADPH2 oxygen oxidoreductase c0	0	0	0	0
MNXR134591	nitric oxide NADPH2 oxygen oxidoreductase c0	0	0	0	0
MNXR134811	Biotin ABC transport	1	1	1	0
MNXR134814	NCAIR synthetase and NCAIR mutase	1	1	1	1
MNXR134955	3-oxooctadecanoyl-ACP synthase	1	1	1	0
MNXR134956	3-oxooctadecanoyl-ACP dehydrogenase	1	1	1	0
MNXR134957	(R)-3-hydroxy-octadecanoyl-ACP dehydratase	1	1	1	0
MNXR134959	trans-Octadec-2-enoyl-ACP reductase	1	1	1	0
MNXR134976	Proline betaine (stachydrine) ABC transport	0	0	0	0
MNXR135018	cpd00155 phosphorylase c0	0	1	1	0
MNXR135832	Glycogen synthase	0	0	0	0
MNXR136199	Peptidoglycan subunit flippase and addition	1	1	1	0
MNXR136581	biphosphate ABC transporter permease protein c0	0	0	0	0
MNXR136710	Cob(II)yrinic acid a,c-diamide reductase	1	1	1	1
MNXR136754	Poly-beta-hydroxybutyrate (PHB) synthesis	1	1	1	0
MNXR136804	Ribosome biogenesis, tRNA modification, protein translation	1	1	1	0
MNXR136820	2-octaprenyl-6-methoxyphenol hydroxylase	1	1	1	0
MNXR137717	RNA transcription c0	1	1	1	0
MNXR138107	Biotin:CoA ligase	1	1	1	0
MNXR138209	ATP 2 dehydro 3 deoxy D gluconate 6 phosphotransferase c0	0	0	0	0
MNXR138234	Dihydrofolate synthase	1	1	1	0
MNXR138258	deoxyuridine orthophosphate 2 deoxy D ribosyltransferase c0	0	0	0	0
MNXR138353	Dihydropteroate synthase	1	1	1	0
MNXR138455	Glucosamine-1-phosphate N-acetyltransferase	1	1	1	0
MNXR138459	D-Glucosamine-6-phosphate ketol isomerase	0	1	0	0
MNXR138461	Glucose-6-phosphate isomerase reaction 1	0	0	1	0
MNXR138476	Glucosamine--fructose-6-phosphate aminotransferase	0	0	1	0
MNXR138514	D-fructose 6-phosphotransferase	1	1	1	0
MNXR138573	Mannose-1-phosphate guanylyltransferase	1	1	1	0
MNXR138575	Mannose-6-phosphate isomerase	1	1	1	0
MNXR138640	Phosphomannomutase	1	1	1	0
MNXR138686	Precorrin-4 C(11)-methyltransferase	1	1	1	1
MNXR138687	Precorrin-3B C(17)-methyltransferase	1	1	1	1
MNXR138688	Precorrin-6A reductase	1	1	1	1
MNXR138689	Precorrin-8X methylmutase	1	1	1	1
MNXR138697	Pyrophosphate D fructose 6 phosphate 1 phosphotransferase c0	0	1	1	1
MNXR138705	Geranylgeranyl diphosphate geranylgeranyl diphosphate c0	1	1	1	0
MNXR138728	Deoxyadenosine ribosyltransferase	0	0	0	0
MNXR138729	Deoxyguanosine ribosyltransferase	0	0	0	0
MNXR138735	Precorrin-3B synthase	1	1	1	1
MNXR138846	Transaldolase	1	0	1	1
MNXR138862	Thiamin ABC transport c0	1	1	1	1
MNXR138866	Transketolase erythrose-4-phosphate xylulose-5-phosphate	1	0	1	1
MNXR138867	ATP thiamin pyrophosphotransferase c0	1	1	1	0
MNXR138890	UDP-N-acetylmuramoylalanyl-D-glutamate--2 6-diaminopimelate ligase	1	1	1	0
MNXR138899	N-acetylglucosamine-1-phosphate uridyltransferase	1	1	1	0
MNXR138900	UDP-N-acetylmuramoyl-L-alanyl-D-glutamate synthetase	1	1	1	0
MNXR138907	UDP-glucose 4-epimerase	1	1	1	0
MNXR138935	GTP cyclohydrolase - 1	1	1	1	0
MNXR138945	GTP cyclohydrolase - 2	1	1	1	0
MNXR138955	Cytochrome C oxidase	1	1	1	1
MNXR138960	(R)-Lactate:ferricytochrome-c 2-oxidoreductase	0	0	0	0
MNXR138966	Protoporphyrin ferrochelatase	1	1	1	1
MNXR139012	Dihydrofolate reductase	1	1	1	0
MNXR139016	Formate tetrahydrofolate ligase	1	1	1	1
MNXR139050	D gluconate hydro lyase c0	0	0	0	0
MNXR139232	L-Methionyl-tRNA formyltransferase	1	1	1	0
MNXR139254	Nicotinate-nucleotide---dimethylbenzimidazole phosphoribosyltransferase	1	1	1	1
MNXR139268	Phosphoribosylglycinamide formyltransferase	1	1	1	1
MNXR139287	Phosphoribosylaminoimidazolecarboxamide formyltransferase	1	1	1	1
MNXR139294	UDP-N-acetylmuramoylalanyl-D-glutamyl-2 6-diaminopimelate--D-alanyl-D-alanine ligase	1	1	1	0
MNXR139295	2-Amino-4-hydroxy-6-erythro-1 2 3-trihydroxypropyl	1	1	1	0
MNXR139516	prephytoene diphosphate geranylgeranyl diphosphate c0	1	1	1	0
MNXR139535	Protoheme IX farnesyltransferase	1	1	1	1
MNXR140004	Adenylosuccinate synthetase	1	1	1	1
MNXR140008	Adenylosuccinate lyase	1	1	1	1
MNXR141087	Phosphoglycerate kinase	0	0	1	1
MNXR141823	3-phospho-D-glycerate carboxy-lyase	0	0	0	1
MNXR141834	GTP cyclohydrolase II	1	1	1	1
MNXR141837	Glutathione synthase	1	1	1	1
MNXR141849	Glutamate--cysteine ligase	1	1	1	1
MNXR141852	Serine hydroxymethyltransferase SHMT	1	1	0	0
MNXR141853	B12-dependent methionine synthase	0	0	1	1
MNXR141859	2 Deoxy D ribose 5 phosphate acetaldehyde lyase c0	0	0	0	0
MNXR141865	5 10-methylenetetrahydrofolate oxidoreductase	1	1	1	1
MNXR141866	glycine synthase	1	1	0	1
MNXR141868	5-methyltetrahydrofolate oxidoreductase	0	0	1	1
MNXR141870	3-methyl-2-oxobutanoate hydroxymethyltransferase	1	1	1	0
MNXR141874	Ornithine carbamoyltransferase	0	1	1	0
MNXR141892	3 Phospho D glyceroyl phosphate phosphohydrolase c0	0	1	0	0
MNXR141896	UDP-galactose:undecaprenyl-phosphate galactose phosphotransferase	1	1	1	0
MNXR141914	Argininosuccinate synthase	0	1	1	0
MNXR141917	Nucleoside diphosphate kinase: dTDP	1	1	1	0
MNXR141921	Thymidylate synthase	0	0	1	0
MNXR141926	Threonine phosphate synthase	1	1	1	1
MNXR141927	Dihydrodipicolinate synthase	1	1	1	0
MNXR141930	Glucose-1-phosphate thymidylyltransferase	1	1	1	0
MNXR141943	2-ketopantoic acid reductase	1	1	1	0
MNXR141944	Pantoate--beta-alanine ligase	1	1	1	0
MNXR141960	2 Deoxy D ribose 1 phosphate 1 5 phosphomutase c0	0	0	0	0
MNXR141963	dTDP-4-dehydrorhamnose reductase	1	1	1	0
MNXR141973	Pantetheine-phosphate adenylyltransferase	1	1	1	0
MNXR141983	UDP-N-acetylenolpyruvoylglucosamine reductase	1	1	1	0
MNXR141984	UDP-N-acetylmuramate--L-alanine ligase	1	1	1	0
MNXR141985	Phosphopantothenoylcysteine decarboxylase	1	1	1	0
MNXR141996	Diaminohydroxyphosphoribosylaminopyrimidine deaminase	1	1	1	1
MNXR141999	2-amino-4-hydroxy-6-hydroxymethyldihydropteridine diphosphokinase	1	1	1	0
MNXR142020	Dihydrodipicolinate reductase	1	1	1	0
MNXR142041	UDP-3-O-[3-hydroxymyristoyl] N-acetylglucosamine deacetylase	1	1	1	0
MNXR142062	Hydrogenobyrinic acid a,c-diamide cobaltochelatase	1	1	1	1
MNXR142080	Phospho-N-acetylmuramoyl-pentapeptide-transferase	1	1	1	0
MNXR142134	DNA synthesis and partitioning	1	1	1	0
MNXR142139	Maltotriose ABC transport	0	0	0	0
MNXR142219	UDP-3-O-[3-hydroxymyristoyl] glucosamine N-acyltransferase	1	1	1	0
MNXR142232	Biotinyl-5-AMP:apo-[carboxylase] ligase (AMP-forming)	1	1	1	0
MNXR142492	Cytochrome C reductase	1	1	1	1
MNXR94876	(R)-3-hydroxy-decanoyl-ACP dehydratase	1	1	1	0
MNXR94877	(R)-3-hydroxy-dodecanoyl-ACP dehydratase	1	1	1	0
MNXR94879	(R)-3-hydroxy-tetradecanoyl-ACP dehydratase	1	1	1	0
MNXR94881	(R)-3-hydroxy-hexadecanoyl-ACP dehydratase	1	1	1	0
MNXR94886	(R)-3-hydroxy-butanoyl-ACP dehydratase	1	1	1	0
MNXR94887	(R)-3-hydroxy-hexanoyl-ACP dehydratase	1	1	1	0
MNXR94888	(R)-3-hydroxy-octanoyl-ACP dehydratase	1	1	1	0
MNXR94941	3-oxydecanoyl-ACP dehydrogenase	1	1	1	0
MNXR94942	3-oxo-dodecanoyl-ACP dehydrogenase	1	1	1	0
MNXR94944	3-oxo-tetradecanoyl-ACP dehydrogenase	1	1	1	0
MNXR94946	3-oxohexadecanoyl-ACP dehydrogenase	1	1	1	0
MNXR94951	Acetoacetyl-ACP dehydrogenase	1	1	1	0
MNXR94952	3-oxohexanoyl-ACP dehydrogenase	1	1	1	0
MNXR94953	3-oxooctanoyl-ACP dehydrogenase	1	1	1	0
MNXR95132	Arabinose-5-phosphate isomerase	1	1	1	0
MNXR95194	Acetyl-CoA acetyltransferase	1	1	1	0
MNXR95216	Adenosylcobinamide-phosphate guanylyltransferase	1	1	1	1
MNXR95220	acetyl-CoA carboxylase / biotin carboxylase reaction 2	0	0	0	0
MNXR95249	N-acetyl-D-glucosamine 6-phosphotransferase	1	1	0	0
MNXR95256	Acetylglutamate kinase (NAG kinase)	0	0	0	0
MNXR95269	ATP acetate phosphotransferase c0	0	0	0	1
MNXR95377	Acetylornithine deacetylase	0	0	0	0
MNXR95386	citrate hydro lyase c0	1	1	1	1
MNXR95387	isocitrate hydro lyase c0	1	1	1	1
MNXR95388	N2 Acetyl L ornithine 2 oxoglutarate aminotransferase c0	0	0	0	0
MNXR95413	Acetyl-CoA synthetase	0	0	0	0
MNXR95436	4-amino-4-deoxychorismate lyase	1	1	1	0
MNXR95439	Adenosylcobinamide-phosphate synthase	1	1	1	1
MNXR95441	Adenosylcobyric acid synthase	1	1	1	1
MNXR95450	Adenylate kinase: AMP	0	1	1	0
MNXR95451	Adenylate kinase inorganic triphosphate	1	1	0	1
MNXR95492	S-adenosyl-homocysteine hydrolase	0	0	1	1
MNXR95494	1-(5-Phosphoribosyl)-5-amino-4-(N-succinocarboxamide)-imidazole AMP-lyase	1	1	1	1
MNXR95501	FMN adenylyltransferase	1	1	1	0
MNXR95528	N-Acetyl-D-glucosamine-6-phosphate amidohydrolase	1	1	0	0
MNXR95530	N-acetyl-gamma-glutamyl-phosphate reductase	0	0	0	0
MNXR95618	L-alanine--glyoxylate aminotransferase	1	1	1	1
MNXR95656	2-oxoglutarate dehydrogenase E2 component	1	1	1	1
MNXR95678	D-alanine--D-alanine ligase	1	1	1	0
MNXR95687	Alanine dehydrogenase	0	1	1	1
MNXR95693	L-alanine racemase	1	1	0	0
MNXR95695	5-aminolevulinate synthase	1	1	1	1
MNXR95696	D-alanine transaminase	0	0	0	1
MNXR95703	L-alanine ABC transport	0	0	0	0
MNXR95828	membrane alanyl aminopeptidase c0	1	1	0	0
MNXR95842	Anthranilate phosphoribosyltransferase	1	1	1	0
MNXR95844	Anthranilate synthase	1	1	1	0
MNXR95852	Histidinol-phosphate aminotransferase	0	0	0	0
MNXR95865	L Alanine 3 oxopropanoate aminotransferase c0	1	1	1	0
MNXR95898	5-amino-6-(5-phosphoribosylamino)uracil reductase	1	1	1	1
MNXR95945	L-arginine amidinohydrolase	0	1	0	0
MNXR95946	Arginine-ornithine antiporter	1	0	0	0
MNXR95948	Argininosuccinate lyase	0	1	1	0
MNXR95950	L-Arginyl-tRNA(Arg) synthetase	1	1	1	0
MNXR96039	Aspartate-semialdehyde dehydrogenase	1	1	1	0
MNXR96059	Asparagine synthase	0	0	0	0
MNXR96063	L-Aspartyl-tRNA(Asn) amidotransferase	1	1	1	0
MNXR96065	L-asparagine ABC transport	0	0	0	0
MNXR96080	Aspartate carbamoyltransferase	0	1	1	0
MNXR96085	Aspartate kinase	1	1	1	0
MNXR96094	L-aspartate oxidase	1	1	1	0
MNXR96101	L-Aspartyl-tRNA(Asp) synthetase	1	1	1	0
MNXR96102	L-Aspartyl-tRNA(Asn) synthetase	1	1	1	0
MNXR96117	dAMP kinase	0	0	0	0
MNXR96118	Nucleoside disphosphate kinase: dGDP	1	1	0	0
MNXR96119	Nucleoside disphosphate kinase: GDP	1	1	1	1
MNXR96132	ATP phosphoribosyltransferase	0	0	0	0
MNXR96136	ATP synthase	1	1	1	1
MNXR96145	5-amino-6-(5-phospho-D-ribitylamino)uracil phosphatase	1	1	1	1
MNXR96230	Valine aminotransferase	1	1	0	0
MNXR96330	acetyl-CoA carboxylase / biotin carboxylase reaction 1	0	0	0	0
MNXR96437	Ca2 (calcium) transport via proton antiport	1	1	1	0
MNXR96455	Catalase	1	1	1	0
MNXR96482	ATP:carbamate phosphotransferase	0	1	1	0
MNXR96558	CDP-ME kinase	1	1	1	1
MNXR96656	Dipeptide transport via ABC system cgly c0	1	1	0	0
MNXR96691	Choline ABC transport	0	1	0	0
MNXR96692	choline transport via proton symport c0	0	0	0	0
MNXR96708	Chorismate pyruvatemutase	0	0	0	0
MNXR96709	Chorismate synthase	1	1	1	0
MNXR96711	Chorismate lyase	1	1	1	0
MNXR96731	Citrate oxaloacetate lyase pro 3S CH2COO acetate c0	0	0	0	1
MNXR96807	MEP cytidylyltransferase	1	1	1	1
MNXR96810	CO2 (carbon dioxide) transport via diffusion	1	1	1	1
MNXR96821	cobalt transport inout via permease no H c0	1	1	1	1
MNXR96880	Coproporphyrinogen III oxidase	1	1	1	1
MNXR96920	Citrate synthase type II	0	0	1	0
MNXR96945	CTP synthetase	1	1	1	1
MNXR96950	Copper export via ATPase c0	0	0	0	0
MNXR96952	Copper transport via ABC system c0	0	0	0	0
MNXR96994	L Cysteine L homocysteine lyase deaminating c0	1	1	1	0
MNXR97007	Cysteine synthase	0	0	0	0
MNXR97018	L-Cysteinyl-tRNA(Cys) synthetase	1	1	1	0
MNXR97039	Cytidine aminohydrolase c0	0	0	0	1
MNXR97047	Cytidylate kinase - CMP	1	1	1	0
MNXR97073	D Amino acid dehydrogenase c0	1	1	0	1
MNXR97141	Diaminopimelate decarboxylase (DAP decarboxylate)	0	1	0	0
MNXR97143	Diaminopimelate epimerase	1	1	1	0
MNXR97178	3,4-dihydroxy-2-butanone-4-phosphate synthase	1	1	1	1
MNXR97201	dCTP aminohydrolase	0	0	0	0
MNXR97202	CTP aminohydrolase c0	0	0	0	0
MNXR97218	DAHP synthetase	1	1	1	0
MNXR97320	dGMP kinase	0	0	0	0
MNXR97361	ATP glycerone phosphotransferase c0	0	1	1	0
MNXR97400	Dihydrofolate reductase	1	1	1	0
MNXR97426	Dihydroorotate dehydrogenase	0	1	1	0
MNXR97428	Dihydroorotase	0	1	1	0
MNXR97447	3-dehydroquinate synthase	1	1	1	0
MNXR97449	3-dehydroquinate dehydratase	1	1	1	0
MNXR97501	6,7-dimethyl-8-ribityllumazine synthase	1	1	1	1
MNXR97512	Dimethylallyl diphosphate isopentenyl diphosphate c0	1	1	1	1
MNXR97524	1-hydroxy-2-methyl-2-E-butenyl-4-diphosphate reductase	1	1	1	1
MNXR97762	Dephospho-CoA kinase	1	1	1	0
MNXR97804	Thymidylate kinase: dTMP	1	1	1	0
MNXR97817	ATP deoxyuridine 5 phosphotransferase c0	0	0	0	0
MNXR97830	1-deoxy-D-xylulose 5-phosphate reductoisomerase	1	1	1	1
MNXR97831	1-deoxy-D-xylulose-5-phosphate synthase	1	1	1	1
MNXR97842	D-erythrose 4-phosphate dehydrogenase	1	1	1	1
MNXR97897	2-dehydro-3-deoxyphosphogluconate aldolase	0	0	0	0
MNXR97932	Phosphopyruvate hydratase Enolase	0	1	0	0
MNXR98641	H2O (water) transport via diffusion	1	1	1	1
MNXR99459	Fructose bisphosphate aldolase	0	1	1	1
MNXR99538	iron III dicitrate transport via ABC system c0	1	1	1	0
MNXR99597	NADPH-dependent FMN reductase	1	1	1	1
MNXR99603	N-Formyl-L-methionine amidohydrolase	1	1	1	0
MNXR99634	Geranyl diphosphate isopentenyl diphosphate geranyltrans transferase c0	1	1	1	1
MNXR99636	Succinate dehydrogenase	1	1	1	1
MNXR99642	Ferredoxin NADP oxidoreductase c0	0	0	0	1
MNXR99650	trans,trans-Farnesyl-diphosphate:isopentenyl-diphosphate	1	1	1	0
MNXR99705	Fumarate hydratase	1	1	1	1
MNXR99713	Fumarate transport via proton symport	0	0	0	0
MNXR99875	sn Glycerol 3 phosphate acceptor 2 oxidoreductase c0	1	0	1	0
MNXR99877	Glycerol-3-phosphate dehydrogenase (NADP)	0	1	0	0
MNXR99896	Gamma-glutamyl phosphate reductase	0	0	0	0
MNXR99897	L-Glutamate-5-semialdehyde dehydratase	0	0	0	0
MNXR99907	Glucose-6-phosphate 1-dehydrogenase	1	0	0	0
MNXR99909	Glucose-6-phosphate isomerase reaction 2	0	0	1	0
SINK_cpd00605	SINK for cpd00605 c0	1	1	1	1
SINK_cpdNodF	Sink for nod factor	0	0	0	0
SOURCE_cpdLPS3	Source of cpdLPS3	1	1	1	0
protConv	BacteroidIII_protConv	0	0	0	1
rxn00001a	pyrophosphate-energized proton pump	0	0	0	0
rxn00011b	Acetolactone synthease thiamine diphosphate acetaldehyde transferase	0	0	1	0
rxn00011p	Pyruvate dehydrogenase complex E1 thiamine diphosphate acetaldehyde transferase	1	1	0	1
rxn00022m	Maltose hydrolase	0	0	0	0
rxn00022m2	Maltotriose hydrolase	0	0	0	0
rxn00022s	Sucrose hydrolase	1	1	1	0
rxn01241a	Pyruvate dehydrogenase complex E3 Dihydrolipoamide dehydrogenase	1	1	0	1
rxn01241b	2-oxoglutarate dehydrogenase E3 component	1	1	1	1
rxn01257b	4-amino-4-deoxychorismate synthase	1	1	1	0
rxn05195b	Fe2 (iron) ABC transport	1	1	1	1
rxn05637b	Glycine betaine ABC transport	0	0	0	0
rxn09269lm	L-malate transport via proton symport	0	0	0	0
rxnBIOMASS	rxnBIOMASS	1	1	1	0
rxnBLGFcpd00041	L-aspartate transport via proton symport	0	0	0	0
rxnBLTPcpd00029	Acetic Acid transport via diffusion	0	0	0	1
rxnBLTPcpd00066	L-phenylalanine ABC transport	1	1	1	0
rxnBLTPcpd00069	L-tyrosine ABC transport	1	1	0	0
rxnBLTPcpd00076	Sucrose ABC transport	1	1	1	0
rxnBLTPcpd00084	L-cysteine ABC transport	1	1	1	1
rxnBLTPcpd00117	D-alanine transport via proton symport	0	0	0	0
rxnBLTPcpd00122	N-Acetyl-D-Glucosamine ABC transport	1	1	0	0
rxnBLTPcpd00161	L-threonine ABC transport	1	0	0	0
rxnBLTPcpd00184	Thymidine transport via proton symport	0	0	0	0
rxnBLTPcpd00249	Uridine ABC transport	1	0	0	0
rxnBluB	5,6-dimethylbenzimidazole synthase	1	1	1	1
rxnCL	Overall CL reaction	1	1	1	0
rxnCL1	Cardiolipin synthase (C64:2)	1	1	1	0
rxnCL10	Cardiolipin synthase (C74:4)	1	1	1	0
rxnCL11	Cardiolipin synthase (C76:4)	1	1	1	0
rxnCL2	Cardiolipin synthase (C64:0)	1	1	1	0
rxnCL3	Cardiolipin synthase (C68:4)	1	1	1	0
rxnCL4	Cardiolipin synthase (C68:2)	1	1	1	0
rxnCL5	Cardiolipin synthase (C68:2 2)	1	1	1	0
rxnCL6	Cardiolipin synthase (C70:2)	1	1	1	0
rxnCL7	Cardiolipin synthase (C70:2 2)	1	1	1	0
rxnCL8	Cardiolipin synthase (C70:2)	1	1	1	0
rxnCL9	Cardiolipin synthase (C72:4)	1	1	1	0
rxnConvFixed	Convert fixed ammonium	0	0	0	1
rxnDMPE1	MMPE methylation (34:2)	0	0	1	0
rxnDMPE2	MMPE methylation (34:1)	0	0	1	0
rxnDMPE3	MMPE methylation (36:2)	1	1	1	0
rxnEPSS1	EPSI Glucosyltransferase 1	1	1	1	0
rxnEPSS10	EPS1 Pyruvyltransferase	1	1	1	0
rxnEPSS2	EPSI Glucosyltransferase 2	1	1	1	0
rxnEPSS3	EPS1 Acetyltransferase	1	1	1	0
rxnEPSS4	EPSI Glucosyltransferase 3	1	1	1	0
rxnEPSS5	EPSI Glucosyltransferase 4	1	1	1	0
rxnEPSS6	EPSI Glucosyltransferase 5	1	1	1	0
rxnEPSS7	EPSI Glucosyltransferase 6	1	1	1	0
rxnEPSS8	EPS1 Succinyltransferase 1	1	1	1	0
rxnEPSS9	EPSI Glucosyltransferase 7	1	1	1	0
rxnEPSShmw	HMW Succinoglycan biosynthesis	1	1	1	0
rxnEPSSlmw	LMW Succinoglycan biosynthesis	0	1	1	0
rxnEPSSlmw2	HMW Succinoglycan cleavage	0	0	0	0
rxnFADH2	FADH2 dependent ubiquinone reduction	0	0	0	0
rxnGFTP10	Proline betaine (stachydrine) transport via Na+ symport	0	0	0	0
rxnGFTP10b	Glycine betaine transport via Na+ symport	0	0	0	0
rxnGFTPcpd00528	N2 gas transport by diffusion	0	0	0	1
rxnGFTPcpd00919	Homocitrate ABC transport	0	0	0	1
rxnGFTPcpd11640	H2 diffusion out	0	0	0	1
rxnLPS1	Glucose transferase to KDO2-lipid A	1	1	1	0
rxnLPS2	Addition of the rest of the core oligosaccharide to lipid A	1	1	1	0
rxnLPS3	Addition of the O-antigen to LPS	1	1	1	0
rxnMMPE	Overall MMPE reaction	1	1	1	0
rxnMMPE1	PE methylation (34:2)	0	0	1	0
rxnMMPE2	PE methylation (34:1)	0	0	1	0
rxnMMPE3	MMPE(C34:2) cyclopropanation	1	1	1	0
rxnMMPE4	MMPE(C34:2 2) cyclopropanation	1	1	1	0
rxnMMPE5	MMPE(C34:1) cyclopropanation	1	1	1	0
rxnMMPE6	PE methylation (36:2)	1	1	1	0
rxnMMPE7	MMPE(C36:2) cyclopropanation	1	1	1	0
rxnMMPE8	MMPE(C37:2) cyclopropanation	1	1	1	0
rxnNFBS1	Malonyl-ACP:[acyl-carrier-protein] transferase Nod factor biosynthesis	0	0	0	0
rxnNFBS10	Nod factor acetyltransferase	0	0	0	0
rxnNFBS11	Sulfate adenyltransferase for Nod Factor	0	0	0	0
rxnNFBS12	ATP adenylylsulfate 3-phosphotransferase for Nod factor	0	0	0	0
rxnNFBS13	Nod factor sulfotransferase	0	0	0	0
rxnNFBS14	Adenosine-3 5-bisphosphate 3-phosphohydrolase	0	0	0	0
rxnNFBS15	Nod factor export	0	0	0	0
rxnNFBS2	Oxo-acyl-NodF (16:1) synthase	0	0	0	0
rxnNFBS3	Oxo-acyl-NodF (16:1) reductase	0	0	0	0
rxnNFBS4	Oxo-acyl-NodF (16:1) dehydratase	0	0	0	0
rxnNFBS5	N-acetylglucosaminyltransferase disaccharide	0	0	0	0
rxnNFBS6	N-acetylglucosaminyltransferase trisaccharide	0	0	0	0
rxnNFBS7	N-acetylglucosaminyltransferase tetrasaccharide	0	0	0	0
rxnNFBS8	Nod factor backbone deacetylase	0	0	0	0
rxnNFBS9	Nod factor acyltransferase	0	0	0	0
rxnNGAM	NGAM reaction	0	0	0	0
rxnNifS	sulphur atom for Fe–S cluster biogenesis	0	0	0	1
rxnNifU	Iron sulfur cluster assembly	0	0	0	1
rxnOL	Overall OL reaction	1	1	1	0
rxnOL1	Lyso-ornithine lipid biosynthesis (C16:0)	1	1	1	0
rxnOL10	OL(C18:1/C18:1) cyclopropanation	1	1	1	0
rxnOL11	OL(C18:0/C18:1) cyclopropanation	1	1	1	0
rxnOL12	OL(C18:1/C19:1) cyclopropanation	1	1	1	0
rxnOL2	Ornithine lipid biosynthesis (C16:0/C18:1)	1	1	1	0
rxnOL3	Lyso-ornithine lipid biosynthesis (C18:0)	1	1	1	0
rxnOL4	Ornithine lipid biosynthesis (C18:0/C16:1)	1	1	1	0
rxnOL5	OL(C16:0/C18:1) cyclopropanation	1	1	1	0
rxnOL6	OL(C18:0/C16:1) cyclopropanation	1	1	1	0
rxnOL7	Lyso-ornithine lipid biosynthesis (C18:1)	1	1	1	0
rxnOL8	Ornithine lipid biosynthesis (C18:1/C18:1)	1	1	1	0
rxnOL9	Ornithine lipid biosynthesis (C18:0/C18:1)	1	1	1	0
rxnPBdm1	Stachydrine N-demethylation	0	0	0	0
rxnPBdm2	N-methyl-L-proline N-demethylation	0	0	0	0
rxnPC	Overall PC reaction	1	1	1	0
rxnPC1	DMPE methylation (34:2)	0	0	1	0
rxnPC10	PC(C36:2) cyclopropanation	1	1	1	0
rxnPC11	PC(C37:2) cyclopropanation	1	1	1	0
rxnPC2	Phosphatidylcholine synthase (34:2)	0	0	0	0
rxnPC3	DMPE methylation (34:1)	0	0	1	0
rxnPC4	Phosphatidylcholine synthase (34:1)	1	1	0	0
rxnPC5	PC(C34:2) cyclopropanation	1	1	1	0
rxnPC6	PC(C34:2 2) cyclopropanation	1	1	1	0
rxnPC7	PC(C34:1) cyclopropanation	1	1	1	0
rxnPC8	DMPE methylation (36:2)	1	1	1	0
rxnPC9	Phosphatidylcholine synthase (36:2)	1	1	0	0
rxnPE	Overall PE reaction	1	1	1	0
rxnPE1	Phosphatidylserine syntase (34:2)	0	0	1	0
rxnPE10	PE(C36:2) cyclopropanation	1	1	1	0
rxnPE11	PE(C37:2) cyclopropanation	1	1	1	0
rxnPE2	Phosphatidylserine decarboxylase (34:2)	0	0	1	0
rxnPE3	Phosphatidylserine syntase (34:1)	0	0	1	0
rxnPE4	Phosphatidylserine decarboxylase (34:1)	0	0	1	0
rxnPE5	PE(C35:2) cyclopropanation	1	1	1	0
rxnPE6	PE(C35:2 2) cyclopropanation	1	1	1	0
rxnPE7	PE(C35:1) cyclopropanation	1	1	1	0
rxnPE8	Phosphatidylserine syntase (36:2)	0	0	1	0
rxnPE9	Phosphatidylserine decarboxylase (36:2)	0	0	1	0
rxnPG	Overall PG reaction	1	1	1	0
rxnPG1	C16:1-SN-glycerol-3-phosphate acetyltransferase reaction 1	1	1	1	0
rxnPG10	Phosphatidate cytidylyltransferase (C32:0)	1	1	1	0
rxnPG11	Phosphatidylglycerol synthase (C32:0)	1	1	1	0
rxnPG12	Phosphatidylglycerol phosphatase (C32:0)	1	1	1	0
rxnPG13	C18:1-SN-glycerol-3-phosphate acetyltransferase reaction 1	1	1	1	0
rxnPG14	C18:1-SN-glycerol-3-phosphate acetyltransferase reaction 2	1	1	1	0
rxnPG15	C16:1-SN-glycerol-3-phosphate acetyltransferase (C18:1)	1	1	1	0
rxnPG16	Phosphatidate cytidylyltransferase (C34:2)	1	1	1	0
rxnPG17	Phosphatidylglycerol synthase (C34:2)	1	1	1	0
rxnPG18	Phosphatidylglycerol phosphatase (C34:2)	1	1	1	0
rxnPG19	C16:0-SN-glycerol-3-phosphate acetyltransferase (C18:1)	1	1	1	0
rxnPG2	C16:1-SN-glycerol-3-phosphate acetyltransferase reaction 2	1	1	1	0
rxnPG20	Phosphatidate cytidylyltransferase (C34:1)	1	1	1	0
rxnPG21	Phosphatidylglycerol synthase (C34:1)	1	1	1	0
rxnPG22	Phosphatidylglycerol phosphatase (C34:1)	1	1	1	0
rxnPG23	C18:1-SN-glycerol-3-phosphate acetyltransferase (C16:0)	1	1	1	0
rxnPG24	Phosphatidate cytidylyltransferase (C34:1 2)	1	1	1	0
rxnPG25	Phosphatidylglycerol synthase (C34:1 2)	1	1	1	0
rxnPG26	Phosphatidylglycerol phosphatase (C34:1 2)	1	1	1	0
rxnPG27	PG(C34:2) cyclopropanation	1	1	1	0
rxnPG28	PG(C34:2 2) cyclopropanation	1	1	1	0
rxnPG3	C16:0-SN-glycerol-3-phosphate acetyltransferase (C16:1)	1	1	1	0
rxnPG34	PG(C34:1) cyclopropanation	1	1	1	0
rxnPG35	C18:1-SN-glycerol-3-phosphate acetyltransferase (C18:1)	1	1	1	0
rxnPG36	Phosphatidate cytidylyltransferase (C36:2)	1	1	1	0
rxnPG37	Phosphatidylglycerol synthase (C36:2)	1	1	1	0
rxnPG38	Phosphatidylglycerol phosphatase (C36:2)	1	1	1	0
rxnPG39	PG(C36:2) cyclopropanation	1	1	1	0
rxnPG4	Phosphatidate cytidylyltransferase (C32:1)	1	1	1	0
rxnPG40	PG(C37:2) cyclopropanation	1	1	1	0
rxnPG5	Phosphatidylglycerol synthase (C32:1)	1	1	1	0
rxnPG6	Phosphatidylglycerol phosphatase (C32:1)	1	1	1	0
rxnPG7	C16:0-SN-glycerol-3-phosphate acetyltransferase reaction 1	1	1	1	0
rxnPG8	C16:0-SN-glycerol-3-phosphate acetyltransferase reaction 2	1	1	1	0
rxnPG9	C16:0-SN-glycerol-3-phosphate acetyltransferase (C16:0)	1	1	1	0
rxnPolyPi1	Polyphosphate kinase	1	1	1	0
rxnProtDF	Protein N-formylmethionine cleavage	1	1	1	0
rxnSL	Overall SL reaction	1	1	1	0
rxnSL1	Diacylglycerol kinase (32:1)	1	1	1	0
rxnSL10	Sulfoquinovosyldiacylglycerol biosynthesis (34:1 2)	1	1	1	0
rxnSL11	SL(C35:2) cyclopropanation	1	1	1	0
rxnSL12	SL(C35:2 2) cyclopropanation	1	1	1	0
rxnSL13	SL(C35:1) cyclopropanation	1	1	1	0
rxnSL14	C18:1-SN-glycerol-3-phosphate acetyltransferase (C16:0)	1	1	1	0
rxnSL15	Diacylglycerol kinase (35:2)	1	1	1	0
rxnSL16	Sulfoquinovosyldiacylglycerol biosynthesis (35:2)	1	1	1	0
rxnSL17	SL(C35:1 2) cyclopropanation	1	1	1	0
rxnSL18	Diacylglycerol kinase (36:2)	1	1	1	0
rxnSL19	Sulfoquinovosyldiacylglycerol biosynthesis (36:2)	1	1	1	0
rxnSL2	Sulfoquinovosyldiacylglycerol lipid biosynthesis (32:1)	1	1	1	0
rxnSL20	SL(C36:2) cyclopropanation	1	1	1	0
rxnSL21	SL(C37:2) cyclopropanation	1	1	1	0
rxnSL22	C18:0-SN-glycerol-3-phosphate acetyltransferase (C18:1)	1	1	1	0
rxnSL23	Diacylglycerol kinase (36:1)	1	1	1	0
rxnSL24	Sulfoquinovosyldiacylglycerol biosynthesis (36:1)	1	1	1	0
rxnSL3	Diacylglycerol kinase (32:0)	1	1	1	0
rxnSL4	Sulfoquinovosyldiacylglycerol biosynthesis (32:0)	1	1	1	0
rxnSL5	Diacylglycerol kinase (34:2)	1	1	1	0
rxnSL6	Sulfoquinovosyldiacylglycerol biosynthesis (34:2)	1	1	1	0
rxnSL7	Diacylglycerol kinase (34:1)	1	1	1	0
rxnSL8	Sulfoquinovosyldiacylglycerol biosynthesis (34:1)	1	1	1	0
rxnSL9	Diacylglycerol kinase (34:1 2)	1	1	1	0
rxnSymCof	Symbiosis cofactors	0	0	0	1
rxnUB1	Octaprenyl-diphosphate synthase	1	1	1	0
rxnUS1	beta-keto-cis-delta-5-dodecanoyl-ACP synthase	1	1	1	0
rxnUS10	3-oxo-cis-delta-9-hexadecenoyl-ACP dehydrogenase	1	1	1	0
rxnUS11	3-hydroxy-cis-delta-9-hexadecenoyl-ACP dehydratase	1	1	1	0
rxnUS12	palmitoleoyl-ACP reductase	1	1	1	0
rxnUS13	3-oxo-cis-vaccenoyl-ACP synthase	1	1	1	0
rxnUS14	3-oxo-cis-vaccenoyl-ACP dehydrogenase	1	1	1	0
rxnUS15	3-hydroxy-cis-vaccenoyl-ACP dehydratase	1	1	1	0
rxnUS16	cis-vaccen-2-enoyl-ACP reductase	1	1	1	0
rxnUS2	3-oxo-cis-delta-5-dodecenoyl-ACP dehydrogenase	1	1	1	0
rxnUS3	3-hydroxy-cis-delta-5-dodecenoyl-ACP dehydratase	1	1	1	0
rxnUS4	cis-delta-5-dodecenoyl-ACP reductase	1	1	1	0
rxnUS5	3-oxo-cis-delta-7-tetradecenoyl-ACP synthase	1	1	1	0
rxnUS6	3-oxo-cis-delta-7-tetradecenoyl-ACP dehydrogenase	1	1	1	0
rxnUS7	3-oxo-cis-delta-7-tetradecenoyl-ACP dehydratase	1	1	1	0
rxnUS8	cis-delta-7-tetradecenoyl-ACP reductase	1	1	1	0
rxnUS9	3-oxo-cis-delta-9-hexadecenoyl-ACP synthase	1	1	1	0
rxnVLCFA1	malonyl-ACP:[acyl-carrier-protein] transferase	1	1	1	0
rxnVLCFA10	3-oxooctanoyl-ACP synthase VLCFA	1	1	1	0
rxnVLCFA11	3-oxooctanoyl-ACP dehydrogenase VLCFA	1	1	1	0
rxnVLCFA12	(R)-3-hydroxy-octanoyl-ACP dehydratase VLCFA	1	1	1	0
rxnVLCFA13	trans-Oct-2-enoyl-ACP reductase VLCFA	1	1	1	0
rxnVLCFA14	3-oxodecanoyl-ACP synthase VLCFA	1	1	1	0
rxnVLCFA15	3-oxydecanoyl-ACP dehydrogenase VLCFA	1	1	1	0
rxnVLCFA16	(R)-3-hydroxy-decanoyl-ACP dehydratase VLCFA	1	1	1	0
rxnVLCFA17	trans-Dec-2-enoyl-ACP reductase VLCFA	1	1	1	0
rxnVLCFA18	3-oxo-dodecanoyl-ACP synthase VLCFA	1	1	1	0
rxnVLCFA19	3-oxo-dodecanoyl-ACP dehydrogenase VLCFA	1	1	1	0
rxnVLCFA2	Acetoacetyl-ACP synthase VLCFA	1	1	1	0
rxnVLCFA20	(R)-3-hydroxy-dodecanoyl-ACP dehydratase VLCFA	1	1	1	0
rxnVLCFA21	trans-Dodec-2-enoyl-ACP reductase VLCFA	1	1	1	0
rxnVLCFA22	3-oxo-tetradecanoyl-ACP synthase VLCFA	1	1	1	0
rxnVLCFA23	3-oxo-tetradecanoyl-ACP dehydrogenase VLCFA	1	1	1	0
rxnVLCFA24	(R)-3-hydroxy-tetradecanoyl-ACP dehydratase VLCFA	1	1	1	0
rxnVLCFA25	trans-Tetradec-2-enoyl-ACP reductase VLCFA	1	1	1	0
rxnVLCFA26	3-oxohexadecanoyl-ACP synthase VLCFA	1	1	1	0
rxnVLCFA27	3-oxohexadecanoyl-ACP dehydrogenase VLCFA	1	1	1	0
rxnVLCFA28	(R)-3-hydroxy-hexadecanoyl-ACP dehydratase VLCFA	1	1	1	0
rxnVLCFA29	trans-Hexadec-2-enoyl-ACP reductase VLCFA	1	1	1	0
rxnVLCFA3	Acetoacetyl-ACP dehydrogenase VLCFA	1	1	1	0
rxnVLCFA30	3-oxooctadecanoyl-ACP synthase VLCFA	1	1	1	0
rxnVLCFA31	3-oxooctadecanoyl-ACP dehydrogenase VLCFA	1	1	1	0
rxnVLCFA32	(R)-3-hydroxy-octadecanoyl-ACP dehydratase VLCFA	1	1	1	0
rxnVLCFA33	trans-Octadec-2-enoyl-ACP reductase VLCFA	1	1	1	0
rxnVLCFA34	3-oxo-C20-ACP synthase VLCFA	1	1	1	0
rxnVLCFA35	3-oxo-C20-ACP dehydrogenase VLCFA	1	1	1	0
rxnVLCFA36	(R)-3-hydroxy-C20-ACP dehydratase VLCFA	1	1	1	0
rxnVLCFA37	trans-C20-2-enoyl-ACP reductase VLCFA	1	1	1	0
rxnVLCFA38	3-oxo-C22-ACP synthase VLCFA	1	1	1	0
rxnVLCFA39	3-oxo-C22-ACP dehydrogenase VLCFA	1	1	1	0
rxnVLCFA4	(R)-3-hydroxy-butanoyl-ACP dehydratase VLCFA	1	1	1	0
rxnVLCFA40	(R)-3-hydroxy-C22-ACP dehydratase VLCFA	1	1	1	0
rxnVLCFA41	trans-C22-2-enoyl-ACP reductase VLCFA	1	1	1	0
rxnVLCFA42	3-oxo-C24-ACP synthase VLCFA	1	1	1	0
rxnVLCFA43	3-oxo-C24-ACP dehydrogenase VLCFA	1	1	1	0
rxnVLCFA44	(R)-3-hydroxy-C24-ACP dehydratase VLCFA	1	1	1	0
rxnVLCFA45	trans-C24-2-enoyl-ACP reductase VLCFA	1	1	1	0
rxnVLCFA46	3-oxo-C26-ACP synthase VLCFA	1	1	1	0
rxnVLCFA47	3-oxo-C26-ACP dehydrogenase VLCFA	1	1	1	0
rxnVLCFA48	(R)-3-hydroxy-C26-ACP dehydratase VLCFA	1	1	1	0
rxnVLCFA49	trans-C26-2-enoyl-ACP reductase VLCFA	1	1	1	0
rxnVLCFA5	But-2-enoyl-ACP reductase VLCFA	1	1	1	0
rxnVLCFA50	3-oxo-C28-ACP synthase VLCFA	1	1	1	0
rxnVLCFA51	3-oxo-C28-ACP dehydrogenase VLCFA	1	1	1	0
rxnVLCFA52	VLFCA transferase	1	1	1	0
rxnVLCFA6	3-oxohexanoyl-ACP synthase VLCFA	1	1	1	0
rxnVLCFA7	3-oxohexanoyl-ACP dehydrogenase VLCFA	1	1	1	0
rxnVLCFA8	(R)-3-hydroxy-hexanoyl-ACP dehydratase VLCFA	1	1	1	0
rxnVLCFA9	trans-Hex-2-enoyl-ACP reductase VLCFA	1	1	1	0
